# Identification of frequent activating *HER2* mutations in primary canine pulmonary adenocarcinoma

**DOI:** 10.1101/528182

**Authors:** Gwendolen Lorch, Karthigayini Sivaprakasam, Victoria Zismann, Nieves Perdigones, Tania Contente-Cuomo, Alexandra Nazareno, Salvatore Facista, Shukmei Wong, Kevin Drenner, Winnie S. Liang, Joseph M. Amann, Sara L. Sinicropi-Yao, Michael J. Koenig, Krista La Perle, Timothy G. Whitsett, Muhammed Murtaza, Jeffrey Trent, David P. Carbone, William P. D. Hendricks

## Abstract

Naturally occurring primary canine lung cancers are aggressive malignancies that are increasingly common in pet dogs. They share clinicopathologic features with human lung cancers in never-smokers, but their genetic underpinnings are unknown. Through multi-platform sequencing of 88 primary canine lung tumors or cell lines, we discovered somatic, coding *HER2 (ERRB2)* point mutations in 38% of canine pulmonary adenocarcinomas (cPAC, 28/74), but none in adenosquamous (cPASC, 0/11) or squamous cell (cPSCC, 0/3) carcinomas. In cPASC, *PTEN* was the most frequently mutated gene (18%) while one case each bore likely pathogenic *HRAS, KRAS, EGFR, MET, TP53,* or *VHL* somatic mutations. In cPSCC, no recurrently mutated genes were identified, but individual somatic coding mutations were found in *BRAF* and *PTPN11.* In cPAC, we also identified recurrent somatic mutation of *TP53* (13.5%), *SMAD4* (5.4%), *PTEN* (4.1%), and *VHL* (2.7%). cPACs assessed by exome sequencing displayed a low somatic mutation burden (median 64 point mutations, 19 focal copy number variants, and 1 translocation). The majority (93%) of *HER2* mutations were hotspot V659E transmembrane domain (TMD) mutations comparable to activating mutations at this same site in human cancer. Other *HER2* mutations identified in this study were located in the extracellular domain and TMD. *HER2*^V659E^ was detected in the plasma of 33% (2/6) of dogs with localized *HER2*^V659E^ tumors. *HER2*^V659E^ correlated with constitutive phosphorylation of AKT in cPAC cell lines and *HER2*^V659E^ lines displayed hypersensitivity to the *HER2* inhibitors lapatinib and neratinib relative to *HER2*-wild-type cell lines. These findings have translational and comparative relevance for lung cancer and *HER2* inhibition.
