## Supplemental Table 1 for "Identification of frequent activating *HER2* mutations in primary canine pulmonary adenocarcinoma"

### Sheet: Supplementary Table 1
Supplementary Table 1. Extended clinical and multiplatform annotation of primary canine lung cancer cases.
Clinical characteristics and demographics							Histopathological and imaging findings				Treatment	Molecular analyses
Study ID	Patient ID	Breed	Sex	Neutered/Spayed	Age at diagnosis (yr)	Clinical finding	Histopathological diagnosis	Anthracosis	Side lung affected	Lung lobe affected	Treatment	Sample type	Exome sequencing	Amplicon sequencing	Sanger sequencing (HER2V659E)*	Sanger sequencing (full HER2 coding)*	Droplet digital PCR (HER2V659E)*	Plasma droplet digital PCR (HER2V659E)	HER2 qRT-PCR	HER2 IHC
1	CCB010387	Labrador Retriever	female	Yes	13	ND	Adenocarcinoma-Acinar	Anthracosis	Right	Cranial	Right cranial lung lobectomy	Tumor/Normal	Yes	Yes	ND	ND	ND	ND	Yes	ND
2	CCB050227	Labrador Retriever	Female	Yes	11	Cough	Adenocarcinoma-Papillary	Anthracosis	Left	Caudal	Left caudal lung lobectomy	Tumor/Normal	Yes	ND	ND	ND	Yes	ND	ND	ND
3	CCB050354	Labrador Retriever	Male	No	9	Cough, exercise intolerance	Adenocarcinoma-Papillary	Pneumoconiosis	Right	Middle	Right middle lung lobectomy; vinorelbine	Tumor/Normal	Yes	Yes	ND	ND	ND	ND	Yes	ND
4	OSU396622	Schnauzer (Miniature)	Male	Yes	12	Incidental	Adenocarcinoma-Papillary	No	Left	Caudal	Left caudal lung lobectomy	Tumor/Normal	Yes	ND	ND	ND	Yes	ND	ND	ND
5	CCB010120	Labrador Retriever	Male	Yes	9	ND	Adenocarcinoma-Papillary	No	Left	Caudal dorsal	Lung lobectomy	Tumor/Normal	ND	Yes	Yes	ND	ND	ND	Yes	ND
6	OSU361939	Cocker Spaniel	Female	Yes	13	Cough,shaking, anorexia	Adenocarcinoma-Papillary	No	Left	Cranial	Left cranial lung lobectomy, mediastinal mass removal, 5 FU intracavity chemotherapy, carboplatin	Tumor/Normal	ND	Yes	Yes	ND	ND	Yes	Yes	ND
7	CCB040068	Samoyed	Male	Yes	11	ND	Adenocarcinoma-Papillary	No	Left	ND	None	Tumor/Normal	ND	Yes	ND	ND	ND	ND	ND	ND
8	CCB020051	Schnauzer (Miniature)	Male	Yes	12	Hemoptysis	Adenocarcinoma	No	Left	Caudal	Left caudal lung lobectomy	Tumor/Normal	ND	Yes	Yes	ND	ND	Yes	Yes	ND
9	CCB050345	Mixed Breed	Female	Yes	11	Seizures	Adenocarcinoma-Papillary	Anthracosis	Right	Caudal	Right caudal lung lobectomy	Tumor/Normal	ND	Yes	ND	ND	ND	ND	ND	ND
10	CCB040231	Poodle	Female	Yes	13	ND	Adenocarcinoma-Papillary	No	Left	Cranial	Left cranial lung lobectomy	Tumor/Normal	ND	Yes	ND	ND	ND	ND	ND	ND
11	OSU428073	Boston Terrier	Male	Yes	11	Cough	Adenocarcinoma-Papillary	No	Right	Cranial and middle	Right cranial and middle lung lobectomy, carboplatin, vinblastine	Tumor/Normal	ND	Yes	Yes	ND	ND	Yes	Yes	ND
12	CCB050362	Mixed Breed	Male	Yes	11	Hemoptysis	Adenocarcinoma-Papillary	Anthracosis	Right	Caudal	Right caudal and accessory lung lobectomies, vinorelbine	Tumor/Normal	ND	Yes	Yes	ND	ND	ND	Yes	ND
13	CCB070114	Bichon Frise	Female	Yes	14	ND	Adenocarcinoma-Papillary	Anthracosis	Left	Caudal	Left caudal lung lobectomy	Tumor/Normal	ND	Yes	Yes	ND	ND	ND	ND	ND
14	OSU388285	Basset Hound	Female	Yes	9	Lethary, pyrexia, cough	Adenocarcinoma-Papillary	No	Right	Caudal and middle	Right middle and caudal lung lobectomies	Tumor/Normal	ND	Yes	Yes	ND	ND	Yes	ND	Yes
15	CCB050243	Shih Tzu	Female	Yes	8	ND	Adenocarcinoma-Papillary	ND	Left	Caudal	Left caudal lung lobectomy	Tumor/Normal	ND	Yes	Yes	ND	Yes	ND	Yes	ND
16	CCB050260	Doberman Pinsher	Female	Yes	11	Dyspnea	Adenocarcinoma-Papillary	No	Right	Caudal	Right caudal lung lobectomy	Tumor/Normal	ND	Yes	Yes	ND	Yes	ND	Yes	ND
17	OSU424354	West Highland White Terrier	Male	Yes	8	Cough, respiratory ffort, no apetite	Adenocarcinoma-Papillary	No	Left	Cranial	Left cranial lung lobectomy	Tumor/Normal	ND	Yes	Yes	ND	ND	ND	Yes	Yes
18	CCB020198	Boxer	Male	Yes	8	Collapse, thoracic pain	Adenocarcinoma-Tubulopapillary	ND	Left	Caudal	Left caudal lung lobectomy	Tumor/Normal	ND	Yes	Yes	ND	ND	Yes	Yes	ND
19	OSU389339	Basset Hound	Female	Yes	9	Cough	Adenocarcinoma-Papillary	No	Left	Caudal	Left caudal lung lobectomy	Tumor/Normal	ND	Yes	Yes	ND	ND	Yes	ND	Yes
20	OSUK9PAPADOscar	Schnauzer (Miniature)	Male	Yes	10	Dyspnea	Adenocarcinoma-Papillary	ND	Right	Cranial	Right cranial and caudal lung lobectomies	Cell line	ND	Yes	ND	Yes	Yes	ND	ND	ND
21	CCB070294	Mixed Breed	Female	Yes	9	Lethargy	Adenocarcinoma-Papillary	No	Left	Caudal	Left caudal lung lobectomy + toceranib	Tumor/Normal	ND	Yes	ND	ND	Yes	ND	ND	ND
22	OSUK9PAPADRex	Mixed Breed	Male	Yes	9	Hemoptysis	Adenocarcinoma-Mucinous papillary	ND	Right	Cranial	Right cranial lung lobectomy	Cell line	ND	Yes	ND	Yes	Yes	ND	ND	ND
23	OSU419040	Pomeranian	Female	Yes	13	Wheezing, collapse after exercise	Adenocarcinoma-Papillary	No	Right	Caudal and middle	Left caudal lung lobectomy (partial debulking)+ vinblastine and carboplatin	Tumor/Normal	ND	Yes	ND	ND	Yes	ND	ND	Yes
24	CCB040005	Labrador Retriever	Male	Yes	10	ND	Adenocarcinoma-Papillary	No	Left	Caudal	Left caudal lung lobectomy	Tumor/Normal	ND	Yes	Yes	ND	ND	ND	ND	ND
25	CCB040149	Labrador Retriever	Male	Yes	13	ND	Adenocarcinoma-Mucinous papillary	Anthracosis	ND	ND	Lung lobectomy	Tumor/Normal	ND	Yes	ND	ND	ND	ND	Yes	ND
26	CCB060156	Great Dane	Male	No	7	ND	Adenocarcinoma-Tubulopapillary	No	Left	Caudal	Left caudal lung lobectomy	Tumor/Normal	ND	Yes	Yes	ND	ND	ND	ND	ND
27	CCB070295	Mixed Breed	Female	Yes	12	ND	Adenocarcinoma-Mucinous papillary	No	Left	Caudal	Left caudal lung lobectomy	Tumor/Normal	ND	Yes	ND	ND	Yes	ND	Yes	ND
28	CLAC	Pointer	Male	No	10	ND	Adenocarcinoma	ND	ND	ND	ND	Cell line	ND	Yes	Yes	Yes	ND	ND	ND	ND
29	OSU429271	Wheaten Terrier	Female	Yes	9	Incidental	Adenocarcinoma	No	Left	Cranial	Left cranial lung lobectomy	Tumor/Normal	ND	Yes	Yes	ND	ND	Yes	Yes	ND
30	CCB060143	Mixed Breed	Male	Yes	11	ND	Adenocarcinoma-Solid	No	Right	ND	Right caudal lung lobectomy	Tumor/Normal	ND	Yes	ND	ND	ND	ND	Yes	ND
31	CCB050356	Brittany Spaniel	Female	Yes	11	Cough	Adenocarcinoma	No	Left	Caudal	None	Tumor/Normal	ND	Yes	ND	ND	ND	ND	Yes	ND
32	CCB050342	Flat-Coated Retriever	Female	Yes	11	Decreased energy level	Adenocarcinoma-Tubulopapillary	No	Right	Caudal dorsal	Right caudal lung lobectomy	Tumor/Normal	ND	Yes	ND	ND	ND	ND	Yes	ND
33	OSU431895	Lhasa Apso	Female	Yes	13	Cough	Adenocarcinoma-Tubulopapillary	No	Right	Caudal	Right caudal lung lobectomy	Tumor/Normal	Yes	ND	ND	ND	ND	Yes	ND	ND
34	OSUK9PADSnickers	Shih Tzu	Male	Yes	12	Incidental	Adenocarcinoma-Papillary	No	Left	Cranial	Left cranial lung lobectomy	Cell line	ND	Yes	Yes	Yes	ND	ND	ND	ND
35	CCB010105	Shih Tzu	Male	Yes	10	Cough	Adenosquamous carcinoma	No	Left	Cranial	Left lobectomy	Tumor/Normal	ND	Yes	ND	ND	ND	ND	Yes	ND
36	CCB020251	Border Collie	Male	Yes	12	Cough, dyspnea	Adenocarcinoma-Papillary	No	Left	Caudal	Left caudal lung lobectomy	Tumor/Normal	ND	Yes	ND	ND	Yes	ND	Yes	ND
37	CCB040385	Australian Shepherd	Male	Yes	9	ND	Adenosquamous carcinoma	No	ND	ND	ND	Tumor/Normal	ND	Yes	ND	ND	ND	ND	Yes	ND
38	OSUK9PADSQ	Mixed Breed	Female	Yes	11	Hemoptysis	Adenosquamous carcinoma	No	Left	Caudal	Left caudal lung lobectomy	Cell line	ND	Yes	Yes	ND	ND	ND	ND	ND
39	CCB050350	Norwegian Elkhound	Female	Yes	15	Incidental	Adenocarcinoma-Papillary	No	Right	Cranial	Right cranial lung lobectomy	Tumor/Normal	ND	Yes	ND	ND	ND	ND	Yes	ND
40	OSU381645	German Shepherd	Male	Yes	11	Incidental	Adenocarcinoma-Papillary	No	Left	Caudal	Left caudal lung lobectomy	Tumor/Normal	ND	Yes	Yes	ND	ND	ND	Yes	Yes
41	CCB070142	Mixed Breed	Female	Yes	12	ND	Adenocarcinoma-Acinar	Anthracosis	Left	Cranial and Caudal	Left cranial and caudal lung lobectomies, gemcitabine, carboplatin	Tumor/Normal	ND	Yes	ND	ND	ND	ND	ND	ND
42	OSU415281	Mixed Breed	Male	Yes	12	Incidental	Adenocarcinoma-Papillary	No	Left	Cranial	Left cranial lung lobectomy	Tumor/Normal	ND	Yes	Yes	ND	ND	ND	ND	ND
43	OSU422557	Mixed Breed	Male	Yes	14	Weight loss	Adenosquamous carcinoma	No	Right	ND	Right caudal lung lobectomy	Tumor/Normal	ND	Yes	Yes	ND	ND	ND	Yes	ND
44	BACA	ND	ND	ND	ND	ND	Adenocarcinoma	ND	ND	ND	ND	Cell line	ND	Yes	Yes	Yes	ND	ND	ND	ND
45	CCB040011	Weimaramer	Female	Yes	12	ND	Adenosquamous carcinoma	No	ND	ND	Cytotoxic chemotherapy	Tumor/Normal	ND	Yes	ND	ND	ND	ND	Yes	ND
46	CCB060040	Welsh Corgi, Pembroke	Male	Yes	14	ND	Adenocarcinoma-Papillary	No	ND	ND	Lung lobectomy	Tumor/Normal	ND	Yes	ND	ND	ND	ND	Yes	ND
47	CCB050363	Boxer	Male	Yes	7	Incidental	Adenocarcinoma-Papillary	Anthracosis	Right	Caudal	Right caudal lung lobectomy	Tumor/Normal	ND	Yes	ND	ND	Yes	ND	Yes	ND
48	CCB020245	Labrador Retriever	Male	Yes	11	Incidental	Adenocarcinoma-Solid	No	Right	Caudal	Right caudal lung lobectomy	Tumor/Normal	ND	Yes	Yes	ND	ND	Yes	Yes	ND
49	CCB050348	Rat Terrier	Male	Yes	10	ND	Adenocarcinoma-Acinar	No	Left	Cranial	Left crainal lung lobectomy, radiation	Tumor/Normal	ND	Yes	ND	ND	ND	ND	Yes	ND
50	CCB020293	Cocker Spaniel	Male	Yes	9	Incidental, painful abdomen	Adenocarcinoma-Tubulopapillary	No	Right	Caudal	Right caudal lung lobectomy	Tumor/Normal	ND	Yes	Yes	ND	ND	Yes	Yes	Yes
51	CCB020070	Labrador Retriever	Female	Yes	12	Cough	Adenocarcinoma-Papillary	No	Right	Caudal	Right caudal lung lobectomy	Tumor/Normal	ND	Yes	Yes	ND	ND	ND	Yes	ND
52	CCB050200	Mixed Breed	Male	Yes	10	ND	Adenocarcinoma	No	ND	ND	ND	Tumor/Normal	ND	Yes	ND	ND	ND	ND	Yes	ND
53	CCB010262	Mixed Breed	Male	Yes	11	ND	Adenocarcinoma-Papillary	No	ND	ND	Lung lobectomy	Tumor/Normal	ND	Yes	ND	ND	ND	ND	Yes	ND
54	CCB050353	Bichon Frise	Female	Yes	8	Cough	Adenocarcinoma-Papillary	Anthracosis	Right	Cranial	Right cranial lung lobectomy	Tumor/Normal	ND	Yes	ND	ND	ND	ND	ND	ND
55	CCB070169	English Cocker Spaniel	Male	Yes	8	ND	Adenocarcinoma-Acinar	Anthracosis	Right	ND	Lung lobectomy	Tumor/Normal	ND	Yes	ND	ND	ND	ND	Yes	ND
56	CCB040245	Mixed Breed	Male	Yes	13	ND	Adenocarcinoma-Papillary	No	ND	ND	Lung lobectomy	Tumor/Normal	ND	Yes	ND	ND	ND	ND	Yes	ND
57	OSUK9PAPADShplangie	Dachshund	Female	Yes	10	Cough	Adenocarcinoma-Papillary	ND	Right	Caudal	Right caudal lung lobectomy	Cell line	ND	Yes	ND	Yes	Yes	ND	ND	ND
58	CCB050097	Schipperke	Female	Yes	12	Cough	Adenocarcinoma-Acinar	No	Left	Caudal	Left caudal lung lobectomy	Tumor/Normal	ND	Yes	ND	ND	ND	ND	ND	ND
59	CCB070214	Mixed Breed	Female	Yes	8	ND	Adenocarcinoma-Acinar	No	Left	Cranial	Left cranial lung lobectomy	Tumor/Normal	ND	Yes	ND	ND	ND	ND	Yes	ND
60	OSUK9PAPADIsabella	Labrador Retriever mix	Female	Yes	6	Incidental	Adenocarcinoma-Papillary	ND	Right	Caudal	Right caudal lung lobectomy	Cell line	ND	Yes	ND	Yes	Yes	ND	ND	ND
61	OSU421496	American Bulldog	Male	No	7	Dyspnea	Adenocarcinoma-Papillary	No	Right	Caudal	Right caudal lung lobectomy + toceranib	Tumor/Normal	ND	Yes	Yes	ND	ND	ND	Yes	Yes
62	OSUK9PADBarkley	Golden Retriever	Male	Yes	13	Cough	Adenocarcinoma-Papillary	ND	Left	Caudal	Left caudal lung lobectomy	Cell line	ND	Yes	ND	Yes	Yes	ND	ND	ND
63	CCB030382	Bichon Frise	Female	Yes	12	Cough	Adenocarcinoma-Papillary	No	Right	Caudal	Right lung lobectomy - all right lung lobes	Tumor/Normal	ND	Yes	ND	ND	ND	ND	Yes	ND
64	CCB050081	Weimaramer	Female	Yes	12	Incidental	Adenocarcinoma-Papillary	No	Left	Caudal	Left caudal lung lobectomy	Tumor/Normal	ND	Yes	ND	ND	ND	ND	Yes	ND
65	CCB010358	Greyhound	Female	Yes	12	Dyspnea	Adenocarcinoma-Papillary	Anthracosis	Right	Cranial	Right cranial lung lobectomy	Tumor/Normal	ND	Yes	ND	ND	ND	ND	Yes	ND
66	CCB060157	Golden Retriever	Male	Yes	9	ND	Adenocarcinoma-Tubulopapillary	No	Right	Cranial	Right cranial lung lobectomy	Tumor/Normal	ND	Yes	ND	ND	ND	ND	ND	ND
67	CCB010109	Labrador Retriever	Male	Yes	11	Cough	Adenocarcinoma-Papillary	No	ND	ND	Removal of mass only	Tumor/Normal	ND	Yes	ND	ND	ND	ND	Yes	ND
68	CCB010139	Labrador Retriever	Male	No	8	Lame	Adenocarcinoma-Acinar	No	Right	ND	Lomustine, CCNU	Tumor/Normal	ND	Yes	ND	ND	ND	ND	Yes	ND
69	CCB010336	Mixed Breed	Female	Yes	11	ND	Adenocarcinoma-Papillary	No	ND	ND	Vinorelbine	Tumor/Normal	ND	Yes	ND	ND	ND	ND	Yes	ND
70	CCB010381	Labrador Retriever mix	Female	Yes	10	ND	Adenocarcinoma-Tubulopapillary	Anthracosis	Left	ND	ND	Tumor/Normal	ND	Yes	Yes	ND	ND	ND	Yes	ND
71	CCB020203	Scottish Terrier	Male	Yes	8	Wheezing, cough, dyspnea	Adenocarcinoma-Papillary	No	Left	Caudal	Left caudal lung lobectomy	Tumor/Normal	ND	Yes	Yes	ND	ND	Yes	ND	ND
72	CCB030381	Labrador Retriever	Female	Yes	12	Cough	Adenocarcinoma-Papillary	Anthracosis	Right	Caudal	Right caudal lung lobectomy	Tumor/Normal	ND	Yes	ND	ND	ND	ND	ND	ND
73	CCB030383	Labrador Retriever	Female	Yes	10	Incidental	Adenocarcinoma-Papillary	No	Left	Cranial	Left cranial and caudal lung lobectomies	Tumor/Normal	ND	Yes	ND	ND	ND	ND	ND	ND
74	CCB050181	Mixed Breed	Female	Yes	11	ND	Adenocarcinoma-Solid	Anthracosis	Right	Middle	Right middle lung lobectomy	Tumor/Normal	ND	Yes	ND	ND	ND	ND	Yes	ND
75	CCB050346	Mixed Breed	Female	Yes	10	Cough after exercise	Adenocarcinoma-Papillary	No	Left	Caudal	Left caudal lung lobectomy; carboplatin	Tumor/Normal	ND	Yes	ND	ND	ND	ND	ND	ND
76	CCB050352	Mixed Breed	Female	Yes	12	ND	Adenocarcinoma-Papillary	Anthracosis	Right	Cranial	Right cranial lung lobectomy	Tumor/Normal	ND	Yes	ND	ND	ND	ND	Yes	ND
77	CCB070006	Labrador Retriever	Female	Yes	13	ND	Adenocarcinoma-Papillary	No	Right	Caudal and accessory	Right caudal and accessory lung lobectomies	Tumor/Normal	ND	Yes	Yes	ND	ND	ND	ND	ND
78	OSU454408	Boston Terrier	Female	Yes	8	Incidental	Adenocarcinoma-Tubulopapillary	No	Right	Middle	Right middle lung lobectomy + vinorelbine	Tumor/Normal	ND	Yes	Yes	ND	ND	ND	ND	Yes
79	OSU452418	Mixed Breed	Male	Yes	10	Cough, restless, panting	Adenocarcinoma-Papillary	No	Left	Caudal	Left caudal lung lobectomy	Tumor/Normal	ND	Yes	ND	ND	ND	ND	Yes	ND
80	CCB060056	Papillon	Female	Yes	12	ND	Adenosquamous carcinoma	No	Left	Cranial	Left cranial lung lobectomy	Tumor/Normal	ND	Yes	ND	ND	ND	ND	ND	ND
81	CCB070296	Bichon Frise	Female	Yes	11	ND	Adenosquamous carcinoma	Anthracosis	Left	Caudal	Left caudal lung lobectomy	Tumor/Normal	ND	Yes	ND	ND	ND	ND	Yes	ND
82	CCB010227	Australian Shepherd	Female	Yes	11	Cough	Adenosquamous carcinoma	No	ND	ND	Navelbine and lung lobectomy	Tumor/Normal	ND	Yes	ND	ND	ND	ND	Yes	ND
83	CCB010196	Labrador Retriever	Female	Yes	8	ND	Adenosquamous carcinoma	No	Right	Caudal	Right caudal lung lobectomy, vinorelbine	Tumor/Normal	ND	Yes	ND	ND	ND	ND	ND	ND
84	CCB050349	Mixed Breed	Female	Yes	9	Cough	Adenosquamous carcinoma	No	Right	Caudal	Right caudal lung lobectomy	Tumor/Normal	ND	Yes	ND	ND	ND	ND	Yes	ND
85	CCB010379	Keeshound	Male	Yes	13	ND	Adenosquamous carcinoma	No	Right	ND	Right middle lung lobectomy, prednisone	Tumor/Normal	ND	Yes	ND	ND	ND	ND	Yes	ND
86	OSULSCC1	Labrador Retriever	Female	Yes	10	Cough	Squamous cell carcinoma	ND	Right	Caudal	Right caudal lung lobectomy	Cell line	ND	Yes	Yes	Yes	ND	ND	ND	ND
87	CCB010131	Bichon frise	Female	Yes	11	ND	Squamous cell carcinoma	No	Left	Cranial	Lung lobectomy	Tumor/Normal	ND	Yes	ND	ND	ND	ND	ND	ND
88	CCB070152	Mixed Breed	Male	Yes	10	ND	Squamous cell carcinoma	No	Right	Caudal	Right caudal and accessory lung lobectomies	Tumor/Normal	ND	Yes	ND	ND	ND	ND	ND	ND
89	OSUK9PAPADRiley	Labrador Retriever	Female	Yes	11	Cough	Adenocarcinoma-Mucinous papillary	No	Right	Cranial	Right cranial lung lobectomy	Cell line	ND	ND	Yes	Riley	ND	ND	ND	ND
*Only tumors were analyzed
ND= no data
