## Supplemental Table 2 for "Identification of frequent activating *HER2* mutations in primary canine pulmonary adenocarcinoma"

### Sheet: Supplementary Table 2
Supplementary Table 2 : Sequencing metrics for primary canine lung cancer exome analysis.
Metrics	Normal	Tumor
Total number of reads	1074194664	1185003340
Average number of reads (range)	214,838,933 (162,303,724-255,845,742)	237,000,668 (217,580,754-245,842,622)
% of PF reads	1	1
Mean % of PF reads aligned (range)	99.79% (99.78-99.80%)	99.18% (96.68-99.815)
Mean target coverage (range)	263.5 (204.11-313.46)	298.79 (274.02-311.19)
% of bases at 40X	98.54 (97.92-98.97%)	98.66% (98.23-98.84%)
Metrics obtained from picardtools
PF = passing filter
