## Supplemental Table 3 for "Identification of frequent activating *HER2* mutations in primary canine pulmonary adenocarcinoma"

### Sheet: Supplementary Table 3
Supplementary Table 3. Somatic coding SNVs identified by exome sequencing of primary canine lung cancers.
Patient ID	Gene symbol	Transcript accession	Nucleotide (genomic)	rs ID (dbSNP151)	Nucleotide (cDNA)	Amino acid (protein)	Mutation type	% Mutant reads
CCB010387	ENSCAFG00000024198	ENSCAFT00000048483.2	chr1:103124016A>G	.	c.547A>G	p.Asn183Asp	Missense variant	0.125
CCB010387	ENSCAFG00000031824	ENSCAFT00000044443.1	chr1:110344193G>A	.	c.746G>A	p.Arg249His	Missense variant	0.577778
CCB010387	ENSCAFG00000001785	ENSCAFT00000002802.3	chr10:31022318G>A	.	c.529G>A	p.Asp177Asn	Missense variant	0.210526
CCB010387	KCNK12	ENSCAFT00000046978.1	chr10:49671039G>T	.	c.349C>A	p.Pro117Thr	Missense variant	0.166667
CCB010387	KDR	ENSCAFT00000003300.3	chr13:47443084C>T	.	c.3846-1G>A	.	Splice acceptor variant	0.41453
CCB010387	TMPRSS11F	ENSCAFT00000004486.3	chr13:58569540G>T	.	c.128C>A	p.Thr43Asn	Missense variant	0.146853
CCB010387	HGF	ENSCAFT00000010288.3	chr18:21342802AC>A	.	c.1616+1delG	.	Splice donor variant	0.338583
CCB010387	ENSCAFG00000024737	ENSCAFT00000023283.3	chr19:51478247A>C	.	c.1055T>G	p.Leu352Arg	Missense variant	0.227528
CCB010387	ENSCAFG00000030414	ENSCAFT00000046090.1	chr22:59203429G>A	.	c.728C>T	p.Thr243Ile	Missense variant	0.108411
CCB010387	ARPP21	ENSCAFT00000007650.4	chr23:5811527C>A	.	c.1354+8C>A	.	Splice region variant	0.253012
CCB010387	PRKG1	ENSCAFT00000044295.2	chr26:35767262C>T	.	c.812G>A	p.Arg271Gln	Missense variant	0.151515
CCB010387	ACTA2	ENSCAFT00000024881.3	chr26:38707206G>A	.	c.289C>T	p.Arg97Cys	Missense variant	0.379061
CCB010387	UNC13C	ENSCAFT00000025186.3	chr30:19556056A>T	.	c.607A>T	p.Met203Leu	Missense variant	0.369565
CCB010387	ISLR	ENSCAFT00000028352.3	chr30:37328596G>A	.	c.1447G>A	p.Val483Ile	Missense variant	0.300813
CCB010387	HLCS	ENSCAFT00000015393.3	chr31:31943202C>T	.	c.1682G>A	p.Ser561Asn	Missense variant	0.34464
CCB010387	ENSCAFG00000032143	ENSCAFT00000046842.1	chr33:5301141T>A	.	c.794T>A	p.Val265Asp	Missense variant	0.4
CCB010387	PHLDB1	ENSCAFT00000019942.4	chr5:15101566G>A	.	c.3517C>T	p.Arg1173Trp	Missense variant	0.5
CCB010387	IQCE	ENSCAFT00000036666.3	chr6:14540101C>T	.	c.217-3C>T	.	Splice region variant	0.0592593
CCB010387	ENSCAFG00000016634	ENSCAFT00000026354.3	chr6:17505745C>G	.	c.583G>C	p.Asp195His	Missense variant	0.08
CCB010387	USP33	ENSCAFT00000032445.3	chr6:69155680G>T	.	c.1509G>T	p.Glu503Asp	Missense variant	0.542601
CCB010387	MIS18BP1	ENSCAFT00000022361.4	chr8:22647430A>C	.	c.2037T>G	p.Cys679Trp	Missense variant	0.127536
CCB010387	ERBB2	ENSCAFT00000025936.3	chr9:22765127A>T	.	c.1976T>A	p.Val659Glu	Missense variant	0.439462
CCB010387	SLC43A2	ENSCAFT00000030472.2	chr9:45767181C>A	.	c.202G>T	p.Glu68*	Stop-gained variant	0.0825688
CCB010387	ENSCAFG00000019755	ENSCAFT00000031414.3	chr9:49689729T>G	.	c.374A>C	p.Tyr125Ser	Missense variant	0.271739
CCB010387	ACE2	ENSCAFT00000019262.3	chrX:11818516G>T	.	c.1034C>A	p.Pro345His	Missense variant	0.286064
CCB010387	TNMD	ENSCAFT00000027750.3	chrX:74474211T>C	.	c.622T>C	p.Phe208Leu	Missense variant	0.277778
CCB050227	SYNE1	ENSCAFT00000000760.4	chr1:42441824C>G	.	c.23289G>C	p.Leu7763Phe	Missense variant	0.102273
CCB050227	FREM1	ENSCAFT00000002397.3	chr11:35220245G>C	.	c.4600C>G	p.Leu1534Val	Missense variant	0.696
CCB050227	COL14A1	ENSCAFT00000001452.3	chr13:19125873G>A	.	c.2302G>A	p.Val768Met	Missense variant	0.371681
CCB050227	MPP6	ENSCAFT00000004508.3	chr14:38182881A>C	.	c.1042A>C	p.Lys348Gln	Missense variant	0.481928
CCB050227	ZNF800	ENSCAFT00000002714.3	chr14:8880781C>A	.	c.158-7C>A	.	Splice region variant	0.225
CCB050227	PABPC4	ENSCAFT00000004949.4	chr15:3292275C>A	.	c.407C>A	p.Ser136Tyr	Missense variant	0.391827
CCB050227	GIMAP8	ENSCAFT00000007370.2	chr16:14757724G>C	.	c.638G>C	p.Ser213Thr	Missense variant	0.0495868
CCB050227	CSMD1	ENSCAFT00000013889.4	chr16:55503451C>A	.	c.1307G>T	p.Arg436Ile	Missense variant	0.416268
CCB050227	MFSD2B	ENSCAFT00000006341.3	chr17:18504848G>A	.	c.1249G>A	p.Ala417Thr	Missense variant	0.348361
CCB050227	PCLO	ENSCAFT00000010157.3	chr18:22512128C>T	.	c.9742G>A	p.Ala3248Thr	Missense variant	0.378689
CCB050227	OR4P4	ENSCAFT00000012973.3	chr18:40239473C>A	.	c.802G>T	p.Val268Leu	Missense variant	0.386525
CCB050227	SART1	ENSCAFT00000020806.3	chr18:51299884G>A	.	c.1741C>T	p.Arg581Trp	Missense variant	0.514056
CCB050227	CAPN1	ENSCAFT00000021965.3	chr18:52006009T>TA	.	c.942_943insT	p.Asn315fs	Frameshift variant	0.3
CCB050227	MBD5	ENSCAFT00000008917.3	chr19:50235818G>A	.	c.4331G>A	p.Ser1444Asn	Missense variant	0.386667
CCB050227	PTAFR	ENSCAFT00000018894.3	chr2:72255041G>A	.	c.673G>A	p.Ala225Thr	Missense variant	0.203931
CCB050227	EEFSEC	ENSCAFT00000006626.3	chr20:2273718C>T	.	c.1073C>T	p.Ser358Phe	Missense variant	0.681592
CCB050227	FANCD2	ENSCAFT00000008366.3	chr20:8253085C>T	.	c.3274G>A	p.Glu1092Lys	Missense variant	0.75817
CCB050227	ENSCAFG00000005230	ENSCAFT00000008452.3	chr21:22004023G>A	.	c.1532G>A	p.Arg511Gln	Missense variant	0.450311
CCB050227	OR51G2	ENSCAFT00000019954.3	chr21:27360444C>T	.	c.883G>A	p.Val295Ile	Missense variant	0.32526
CCB050227	ENSCAFG00000006321	ENSCAFT00000010223.3	chr21:28981291G>T	.	c.852G>T	p.Leu284Phe	Missense variant	0.0849754
CCB050227	MBNL2	ENSCAFT00000008902.3	chr22:47695351C>A	.	c.844C>A	p.Gln282Lys	Missense variant	0.430556
CCB050227	FBXO25	ENSCAFT00000016193.2	chr25:37451577C>T	.	c.235C>T	p.Gln79*	Stop-gained variant	0.69
CCB050227	ADAMTSL3	ENSCAFT00000021096.3	chr3:55577631G>A	.	c.1849G>A	p.Glu617Lys	Missense variant	0.327731
CCB050227	IRX4	ENSCAFT00000016576.3	chr34:10928900G>C	.	c.685G>C	p.Glu229Gln	Missense variant	0.440789
CCB050227	CNTN2	ENSCAFT00000037921.2	chr38:1585482G>A	.	c.1081G>A	p.Glu361Lys	Missense variant	0.408511
CCB050227	NIPBL	ENSCAFT00000044310.2	chr4:71598459T>C	.	c.6682A>G	p.Ile2228Val	Missense variant	0.477612
CCB050227	DNAH2	ENSCAFT00000026606.3	chr5:32634372C>A	.	c.2918C>A	p.Ser973Tyr	Missense variant	0.661157
CCB050227	MYH13	ENSCAFT00000027662.3	chr5:34638774G>A	.	c.2891C>T	p.Thr964Met	Missense variant	0.125
CCB050227	ZSWIM7	ENSCAFT00000028717.3	chr5:39868255G>C	.	c.48G>C	p.Glu16Asp	Missense variant	0.736842
CCB050227	ENSCAFG00000014044	ENSCAFT00000022201.3	chr6:8811223G>C	.	c.7728C>G	p.Ser2576Arg	Missense variant	0.0563798
CCB050227	MYBPH	ENSCAFT00000016341.3	chr7:41692G>A	.	c.1003G>A	p.Gly335Arg	Missense variant	0.241711
CCB050227	NLRP3	ENSCAFT00000017002.3	chr8:259283G>T	.	c.1687G>T	p.Glu563*	Stop-gained variant	0.304493
CCB050227	ERBB2	ENSCAFT00000025936.3	chr9:22765127A>T	.	c.1976T>A	p.Val659Glu	Missense variant	0.541667
CCB050227	CACNA1G	ENSCAFT00000027129.5	chr9:26518243G>A	.	c.3268G>A	p.Ala1090Thr	Missense variant	0.0704225
CCB050227	ENTPD2	ENSCAFT00000031028.1	chr9:48590996G>A	.	c.133G>A	p.Asp45Asn	Missense variant	0.259804
CCB050227	SLITRK2	ENSCAFT00000030252.3	chrX:114581830T>C	.	c.761T>C	p.Val254Ala	Missense variant	0.383929
CCB050227	CITED1	ENSCAFT00000027168.3	chrX:56327283G>T	.	c.565C>A	p.Leu189Met	Missense variant	0.42623
CCB050227	DIAPH2	ENSCAFT00000035655.2	chrX:71042970A>C	.	c.3308A>C	p.Lys1103Thr	Missense variant	0.0786026
CCB050354	ENSCAFG00000026536	ENSCAFT00000001265.3	chr1:54190681C>T	.	c.539G>A	p.Arg180His	Missense variant	0.221239
CCB050354	ENSCAFG00000001339	ENSCAFT00000002078.3	chr1:73521101C>A	.	c.66+4C>A	.	Splice region variant	0.175966
CCB050354	MICALL1	ENSCAFT00000002244.4	chr10:26728936C>A	.	c.926+1G>T	.	Splice donor variant	0.490991
CCB050354	ENSCAFG00000005307	ENSCAFT00000029311.2	chr10:38390829C>A	.	c.263C>A	p.Ala88Asp	Missense variant	0.123077
CCB050354	ENSCAFG00000001853	ENSCAFT00000002921.4	chr12:11905302C>A	.	c.1825C>A	p.Pro609Thr	Missense variant	0.165698
CCB050354	CSMD3	ENSCAFT00000001238.4	chr13:12453036C>A	.	c.9200G>T	p.Arg3067Ile	Missense variant	0.404372
CCB050354	WDR35	ENSCAFT00000006134.4	chr17:15030766C>A	.	c.255G>T	p.Lys85Asn	Missense variant	0.138833
CCB050354	APOB	ENSCAFT00000006266.2	chr17:15888008G>A	.	c.4987C>T	p.Arg1663Cys	Missense variant	0.378251
CCB050354	MAML3	ENSCAFT00000005950.3	chr19:2891218T>G	.	c.108T>G	p.Phe36Leu	Missense variant	0.187067
CCB050354	ATP9A	ENSCAFT00000018585.3	chr24:37804580A>G	.	c.2732T>C	p.Leu911Pro	Missense variant	0.199203
CCB050354	SLC8B1	ENSCAFT00000046446.2	chr26:10679000C>G	.	c.568G>C	p.Ala190Pro	Missense variant	0.179348
CCB050354	LCOR	ENSCAFT00000048723.1	chr28:10333164A>G	.	c.1801A>G	p.Thr601Ala	Missense variant	0.22108
CCB050354	POLK	ENSCAFT00000014935.3	chr3:30811008C>A	.	c.1083+1G>T	.	Splice donor variant	0.238095
CCB050354	PDE6B	ENSCAFT00000026577.3	chr3:91751745A>C	.	c.1786T>G	p.Cys596Gly	Missense variant	0.10828
CCB050354	ENSCAFG00000024680	ENSCAFT00000038074.3	chr30:31947438C>G	.	c.911C>G	p.Ser304Cys	Missense variant	0.185345
CCB050354	ZSCAN12	ENSCAFT00000018931.3	chr35:25530627C>A	.	c.421G>T	p.Val141Phe	Missense variant	0.172414
CCB050354	ERBB4	ENSCAFT00000022535.3	chr37:19041081C>T	.	c.3007-8G>A	.	Splice region variant	0.128205
CCB050354	ENSCAFG00000016100	ENSCAFT00000048260.1	chr4:34757216C>T	.	c.1082G>A	p.Gly361Asp	Missense variant	0.138889
CCB050354	CALB2	ENSCAFT00000037364.2	chr5:77189552C>A	.	c.56C>A	p.Ala19Asp	Missense variant	0.209302
CCB050354	RNPEP	ENSCAFT00000016772.3	chr7:970490A>AG	.	c.1239dupC	p.Tyr414fs	Frameshift variant	0.21327
CCB050354	ERBB2	ENSCAFT00000025936.3	chr9:22765077T>C	.	c.2026A>G	p.Lys676Glu	Missense variant	0.347619
CCB050354	CALCOCO2	ENSCAFT00000026722.3	chr9:25058008C>T	.	c.154C>T	p.Arg52*	Stop-gained variant	0.225389
CCB050354	UNC45B	ENSCAFT00000029046.3	chr9:38190461C>G	.	c.2653G>C	p.Val885Leu	Missense variant	0.169444
CCB050354	COL5A1	ENSCAFT00000031582.4	chr9:50832901G>C	.	c.4007G>C	p.Gly1336Ala	Missense variant	0.323077
CCB050354	CERCAM	ENSCAFT00000031918.3	chr9:55110594G>A	.	c.1717C>T	p.Arg573Cys	Missense variant	0.19209
CCB050354	AFF2	ENSCAFT00000030321.3	chrX:117131625C>T	.	c.2065C>T	p.Pro689Ser	Missense variant	0.234973
CCB050354	ARSH	ENSCAFT00000017754.3	chrX:1579713A>G	.	c.961A>G	p.Thr321Ala	Missense variant	0.231405
OSU396622	GLIPR1L2	ENSCAFT00000048594.1	chr10:15924621G>T	.	c.109G>T	p.Gly37Trp	Missense variant	0.264706
OSU396622	PNPLA1	ENSCAFT00000002155.3	chr12:5417391C>T	.	c.1448C>T	p.Pro483Leu	Missense variant	0.173077
OSU396622	POU3F2	ENSCAFT00000043152.1	chr12:57104161A>C	.	c.77A>C	p.Gln26Pro	Missense variant	0.077381
OSU396622	MDR1	ENSCAFT00000002896.3	chr14:13711741G>T	.	c.422C>A	p.Ala141Glu	Missense variant	0.223776
OSU396622	TLL1	ENSCAFT00000014157.3	chr15:61887057G>T	.	c.1337G>T	p.Trp446Leu	Missense variant	0.0669546
OSU396622	CSMD2	ENSCAFT00000005882.4	chr15:8006138C>T	.	c.1756+8C>T	.	Splice region variant	0.143939
OSU396622	SGCZ	ENSCAFT00000010944.3	chr16:37644479A>G	.	c.277T>C	p.Tyr93His	Missense variant	0.0637755
OSU396622	SLC7A2	ENSCAFT00000011153.3	chr16:40855325C>T	.	c.20C>T	p.Ala7Val	Missense variant	0.239252
OSU396622	AIM1L	ENSCAFT00000019865.4	chr2:73687064G>A	.	c.3371G>A	p.Gly1124Glu	Missense variant	0.187861
OSU396622	ENSCAFG00000005282	ENSCAFT00000008518.3	chr22:36070777G>A	.	c.1185G>A	p.Ser395Ser	Splice region variant	0.213313
OSU396622	MYO16	ENSCAFT00000009790.3	chr22:57655454G>T	.	c.3277G>T	p.Val1093Leu	Missense variant	0.232742
OSU396622	ENSCAFG00000018047	ENSCAFT00000028683.4	chr30:38467600C>T	.	c.2318C>T	p.Thr773Met	Missense variant	0.267857
OSU396622	NRSN1	ENSCAFT00000048012.1	chr35:22235946G>A	.	c.298G>A	p.Asp100Asn	Missense variant	0.268398
OSU396622	CFLAR	ENSCAFT00000019278.2	chr37:10304878TG>T	.	c.1021delG	p.Asp341fs	Frameshift variant	0.275049
OSU396622	CFLAR	ENSCAFT00000019278.2	chr37:10304880G>T	.	c.1021G>T	p.Asp341Tyr	Missense variant	0.257353
OSU396622	NBEAL1	ENSCAFT00000020215.4	chr37:11989639C>A	.	c.4376C>A	p.Ser1459Tyr	Missense variant	0.301587
OSU396622	SUSD4	ENSCAFT00000018068.3	chr38:23671827G>A	.	c.218G>A	p.Arg73His	Missense variant	0.204819
OSU396622	PER1	ENSCAFT00000026906.4	chr5:32962533C>T	.	c.2062G>A	p.Glu688Lys	Missense variant	0.243902
OSU396622	FBXL18	ENSCAFT00000025425.3	chr6:12448719G>A	.	c.1096G>A	p.Glu366Lys	Missense variant	0.204239
OSU396622	CACNA1E	ENSCAFT00000020724.5	chr7:15200535C>T	.	c.3218C>T	p.Thr1073Met	Missense variant	0.195699
OSU396622	KIF21B	ENSCAFT00000017574.3	chr7:2206062G>T	.	c.1467-4G>T	.	Splice region variant	0.2
OSU396622	MBD1	ENSCAFT00000030047.3	chr7:78605634G>C	.	c.1684G>C	p.Val562Leu	Missense variant	0.156566
OSU396622	KCNK10	ENSCAFT00000043710.2	chr8:59487970C>T	.	c.940G>A	p.Val314Ile	Missense variant	0.205479
OSU396622	KIF26A	ENSCAFT00000029108.4	chr8:71824126G>A	.	c.4085G>A	p.Arg1362Gln	Missense variant	0.273684
OSU396622	ERBB2	ENSCAFT00000025936.3	chr9:22765127A>T	.	c.1976T>A	p.Val659Glu	Missense variant	0.195402
OSU431895	TSEN34	ENSCAFT00000004233.3	chr1:103021904C>A	.	c.864G>T	p.Lys288Asn	Missense variant	0.339869
OSU431895	ENSCAFG00000002834	ENSCAFT00000004536.3	chr1:105568333G>A	.	c.473G>A	p.Arg158His	Missense variant	0.36858
OSU431895	PPM1N	ENSCAFT00000007128.3	chr1:110068586G>C	.	c.1140-6C>G	.	Splice region variant	0.29661
OSU431895	CLPTM1	ENSCAFT00000007423.3	chr1:110493865AG>A	.	c.73-6delC	.	Splice region variant	0.141509
OSU431895	CCDC97	ENSCAFT00000008063.4	chr1:112653365G>T	.	c.712C>A	p.Gln238Lys	Missense variant	0.270833
OSU431895	PAK4	ENSCAFT00000009039.4	chr1:114014367G>A	.	c.860C>T	p.Pro287Leu	Missense variant	0.356164
OSU431895	ZFP82	ENSCAFT00000045420.1	chr1:116038973A>T	.	c.332T>A	p.Leu111*	Stop-gained variant	0.294326
OSU431895	URI1	ENSCAFT00000012164.4	chr1:121611868G>C	.	c.28C>G	p.Leu10Val	Missense variant	0.272727
OSU431895	BCLAF1	ENSCAFT00000000383.4	chr1:28873817G>C	.	c.38C>G	p.Ser13*	Stop-gained variant	0.0523691
OSU431895	SERAC1	ENSCAFT00000000999.3	chr1:47609753C>A	.	c.1117G>T	p.Glu373*	Stop-gained variant	0.226337
OSU431895	LAMA2	ENSCAFT00000001697.4	chr1:67645594G>T	.	c.141G>T	p.Arg47Ser	Missense variant	0.102837
OSU431895	CD274	ENSCAFT00000003346.3	chr1:93590856G>C	.	c.314G>C	p.Arg105Thr	Missense variant	0.240741
OSU431895	ERMP1	ENSCAFT00000003361.3	chr1:93880291C>T	.	c.628G>A	p.Asp210Asn	Missense variant	0.299559
OSU431895	PTPRB	ENSCAFT00000000719.4	chr10:12302391G>A	.	c.4715-7C>T	.	Splice region variant	0.20614
OSU431895	ZFC3H1	ENSCAFT00000000728.4	chr10:13201668C>G	.	c.1061G>C	p.Arg354Thr	Missense variant	0.229111
OSU431895	TBC1D15	ENSCAFT00000000735.3	chr10:13382797C>G	.	c.206C>G	p.Ser69Cys	Missense variant	0.235294
OSU431895	TTLL12	ENSCAFT00000001412.3	chr10:22383057G>C	.	c.1699G>C	p.Asp567His	Missense variant	0.209375
OSU431895	CHADL	ENSCAFT00000001705.3	chr10:23998212C>A	.	c.2195C>A	p.Ser732Tyr	Missense variant	0.273973
OSU431895	SEPT10	ENSCAFT00000047214.1	chr10:34297349C>T	.	c.991C>T	p.Gln331*	Stop-gained variant	0.227545
OSU431895	SLC16A7	ENSCAFT00000000487.3	chr10:3491155G>C	.	c.678G>C	p.Lys226Asn	Missense variant	0.217593
OSU431895	EPCAM	ENSCAFT00000004180.3	chr10:49493762C>G	.	c.731C>G	p.Pro244Arg	Missense variant	0.211009
OSU431895	FOXN2	ENSCAFT00000046196.1	chr10:50260429C>G	.	c.476C>G	p.Ser159Cys	Missense variant	0.127036
OSU431895	SPTBN1	ENSCAFT00000004367.4	chr10:55558060C>T	.	c.6301C>T	p.Pro2101Ser	Missense variant	0.206349
OSU431895	TEX43	ENSCAFT00000000911.2	chr11:15908369G>C	.	c.300G>C	p.Leu100Phe	Missense variant	0.274854
OSU431895	SPAG8	ENSCAFT00000044181.2	chr11:52340730C>T	.	c.691G>A	p.Glu231Lys	Missense variant	0.256705
OSU431895	DDX39B	ENSCAFT00000036511.2	chr12:1042882G>A	.	c.113C>T	p.Ser38Phe	Missense variant	0.22807
OSU431895	TAP1	ENSCAFT00000001306.3	chr12:2431980C>A	.	c.89G>T	p.Arg30Met	Missense variant	0.283019
OSU431895	TAP1	ENSCAFT00000001306.3	chr12:2431981T>A	.	c.88A>T	p.Arg30Trp	Missense variant	0.3
OSU431895	COL19A1	ENSCAFT00000004046.4	chr12:32509880G>C	.	c.915G>C	p.Gln305His	Missense variant	0.231527
OSU431895	NRM	ENSCAFT00000000694.5	chr12:482875C>A	.	c.2296G>T	p.Asp766Tyr	Missense variant	0.134409
OSU431895	NRM	ENSCAFT00000000694.5	chr12:482885G>C	.	c.2286C>G	p.Asp762Glu	Missense variant	0.103825
OSU431895	MDN1	ENSCAFT00000048198.2	chr12:48983311A>G	.	c.1892T>C	p.Val631Ala	Missense variant	0.307888
OSU431895	SLC45A4	ENSCAFT00000001916.3	chr13:35744576G>A	.	c.61C>T	p.Gln21*	Stop-gained variant	0.192878
OSU431895	CPSF1	ENSCAFT00000002514.3	chr13:37818701C>T	.	c.3484G>A	p.Asp1162Asn	Missense variant	0.201031
OSU431895	KIT	ENSCAFT00000049830.2	chr13:47179167G>C	.	c.1929G>C	p.Leu643Phe	Missense variant	0.153061
OSU431895	ZFPM2	ENSCAFT00000001049.4	chr13:6435763T>A	.	c.181T>A	p.Cys61Ser	Missense variant	0.181818
OSU431895	FAM126A	ENSCAFT00000004353.3	chr14:36657833C>T	.	c.160G>A	p.Glu54Lys	Missense variant	0.24
OSU431895	GPNMB	ENSCAFT00000004389.2	chr14:36933881G>A	.	c.682G>A	p.Val228Met	Missense variant	0.182143
OSU431895	ENSCAFG00000002897	ENSCAFT00000004632.3	chr14:39514372G>C	.	c.167+5G>C	.	Splice region variant	0.158915
OSU431895	ANLN	ENSCAFT00000005209.3	chr14:47818863G>T	.	c.790G>T	p.Asp264Tyr	Missense variant	0.244
OSU431895	ENSCAFG00000023485	ENSCAFT00000036128.2	chr14:58969628G>C	.	c.518G>C	p.Arg173Thr	Missense variant	0.243697
OSU431895	CPA1	ENSCAFT00000002313.3	chr14:6565478G>C	.	c.815C>G	p.Ser272*	Stop-gained variant	0.0734463
OSU431895	ENSCAFG00000028806	ENSCAFT00000046383.1	chr15:14094033G>A	.	c.662C>T	p.Ser221Phe	Missense variant	0.066092
OSU431895	PPIE	ENSCAFT00000046678.1	chr15:3169583C>G	.	c.174+5G>C	.	Splice region variant	0.181452
OSU431895	MMAA	ENSCAFT00000012297.2	chr15:44232274G>A	.	c.229G>A	p.Glu77Lys	Missense variant	0.171681
OSU431895	AGBL3	ENSCAFT00000005114.3	chr16:13061855C>G	.	c.1122G>C	p.Met374Ile	Missense variant	0.257075
OSU431895	ENSCAFG00000003149	ENSCAFT00000005066.3	chr16:13821050C>T	.	c.845C>T	p.Ser282Phe	Missense variant	0.204868
OSU431895	KRBA1	ENSCAFT00000045150.2	chr16:14495233G>C	.	c.121G>C	p.Glu41Gln	Missense variant	0.233503
OSU431895	WDR60	ENSCAFT00000008456.3	chr16:20823434G>C	.	c.826G>C	p.Glu276Gln	Missense variant	0.19697
OSU431895	ENSCAFG00000028458	ENSCAFT00000042745.1	chr16:35373460G>A	.	c.602G>A	p.Gly201Glu	Missense variant	0.0886076
OSU431895	LONRF1	ENSCAFT00000047804.1	chr16:36244321C>G	.	c.859G>C	p.Asp287His	Missense variant	0.188841
OSU431895	ENSCAFG00000006873	ENSCAFT00000011052.3	chr16:40524050G>C	.	c.333G>C	p.Leu111Phe	Missense variant	0.197635
OSU431895	ENSCAFG00000008367	ENSCAFT00000013291.3	chr16:51552737G>T	.	c.1400G>T	p.Arg467Leu	Missense variant	0.217742
OSU431895	APOB	ENSCAFT00000006266.2	chr17:15886395G>C	.	c.6600C>G	p.Ile2200Met	Missense variant	0.283146
OSU431895	TSSC1	ENSCAFT00000005219.3	chr17:1870470C>T	.	c.990-1G>A	.	Splice acceptor variant	0.197183
OSU431895	DPYSL5	ENSCAFT00000007378.3	chr17:20895379C>A	.	c.246C>A	p.Phe82Leu	Missense variant	0.262537
OSU431895	PLB1	ENSCAFT00000008431.3	chr17:22547880G>A	.	c.3822G>A	p.Gln1274Gln	Splice region variant	0.24359
OSU431895	C2orf71	ENSCAFT00000036452.3	chr17:22907687C>G	.	c.2851G>C	p.Asp951His	Missense variant	0.186335
OSU431895	CEBPZ	ENSCAFT00000009851.3	chr17:29570374C>T	.	c.2515G>A	p.Glu839Lys	Missense variant	0.226368
OSU431895	NOTCH2	ENSCAFT00000016889.3	chr17:56870205C>T	.	c.5137G>A	p.Glu1713Lys	Missense variant	0.261745
OSU431895	TXNIP	ENSCAFT00000018124.3	chr17:58777650G>C	.	c.811C>G	p.Arg271Gly	Missense variant	0.294118
OSU431895	ZNF687	ENSCAFT00000020030.3	chr17:60356209G>C	.	c.2200G>C	p.Glu734Gln	Missense variant	0.210526
OSU431895	DTX4	ENSCAFT00000012238.3	chr18:37562136G>A	.	c.739C>T	p.Arg247Trp	Missense variant	0.316038
OSU431895	ENSCAFG00000025503	ENSCAFT00000039659.2	chr18:38128118G>A	.	c.787G>A	p.Val263Ile	Missense variant	0.305006
OSU431895	ENSCAFG00000031163	ENSCAFT00000047375.1	chr18:39799057C>T	.	c.361G>A	p.Asp121Asn	Missense variant	0.241667
OSU431895	TRPM5	ENSCAFT00000016218.3	chr18:46485577C>A	.	c.1806G>T	p.Arg602Ser	Missense variant	0.316583
OSU431895	ENSCAFG00000032485	ENSCAFT00000046317.1	chr18:51424509C>T	.	c.614C>T	p.Ser205Leu	Missense variant	0.148148
OSU431895	AHNAK	ENSCAFT00000048755.1	chr18:54101249G>T	.	c.2726G>T	p.Gly909Val	Missense variant	0.233645
OSU431895	GLI3	ENSCAFT00000049220.2	chr18:8054666C>G	.	c.1758C>G	p.Phe586Leu	Missense variant	0.260563
OSU431895	KIFC3	ENSCAFT00000035418.2	chr2:58730920C>T	.	c.2314C>T	p.Arg772Cys	Missense variant	0.225352
OSU431895	ABCC12	ENSCAFT00000016220.4	chr2:66965092G>A	.	c.3800G>A	p.Arg1267His	Missense variant	0.244156
OSU431895	DNAJC8	ENSCAFT00000018890.4	chr2:72193839T>C	rs851990132	c.2T>C	p.Met1?	Start-lost variant	0.0625
OSU431895	EXTL1	ENSCAFT00000020161.3	chr2:73934086C>A	.	c.1516-1G>T	.	Splice acceptor variant	0.210526
OSU431895	PGD	ENSCAFT00000026597.3	chr2:85397951C>G	.	c.780G>C	p.Gln260His	Missense variant	0.0584615
OSU431895	ARHGAP21	ENSCAFT00000044523.2	chr2:8864689G>C	.	c.3373G>C	p.Asp1125His	Missense variant	0.0728477
OSU431895	FOXP1	ENSCAFT00000010476.3	chr20:21009967G>T	.	c.1834G>T	p.Glu612*	Stop-gained variant	0.222772
OSU431895	FAM3D	ENSCAFT00000043106.2	chr20:32037061G>C	.	c.417G>C	p.Glu139Asp	Missense variant	0.297297
OSU431895	HDAC11	ENSCAFT00000007075.3	chr20:3812849G>A	.	c.481G>A	p.Glu161Lys	Missense variant	0.30605
OSU431895	PODNL1	ENSCAFT00000026169.4	chr20:48545684C>T	.	c.498-3C>T	.	Splice region variant	0.333333
OSU431895	ZSWIM4	ENSCAFT00000026294.4	chr20:48633250G>A	.	c.1492C>T	p.Arg498Trp	Missense variant	0.28125
OSU431895	PLXND1	ENSCAFT00000007454.4	chr20:5587327G>A	.	c.2626G>A	p.Asp876Asn	Missense variant	0.277311
OSU431895	ENSCAFG00000023709	ENSCAFT00000036630.3	chr20:57338199G>C	.	c.1740C>G	p.Phe580Leu	Missense variant	0.0436364
OSU431895	INPPL1	ENSCAFT00000009283.3	chr21:25902321C>A	.	c.2901G>T	p.Leu967Phe	Missense variant	0.318612
OSU431895	TRIM34	ENSCAFT00000010112.4	chr21:28642194G>C	.	c.1476G>C	p.Glu492Asp	Missense variant	0.280757
OSU431895	ENSCAFG00000029611	ENSCAFT00000010146.2	chr21:28714549A>C	.	c.883A>C	p.Thr295Pro	Missense variant	0.254115
OSU431895	WEE1	ENSCAFT00000011883.4	chr21:32843558C>T	.	c.239C>T	p.Pro80Leu	Missense variant	0.326733
OSU431895	DNAJC13	ENSCAFT00000010177.3	chr23:29437198C>A	.	c.1350-7C>A	.	Splice region variant	0.212121
OSU431895	C20orf194	ENSCAFT00000010311.3	chr24:17958191G>C	.	c.706G>C	p.Glu236Gln	Missense variant	0.221557
OSU431895	CTSA	ENSCAFT00000015596.4	chr24:33188262T>TAAGGCA	.	c.1311+2_1311+3insAAGGCA	.	Splice region variant	0.156863
OSU431895	NEFM	ENSCAFT00000014336.4	chr25:32494886C>G	.	c.1712G>C	p.Gly571Ala	Missense variant	0.416974
OSU431895	CCDC60	ENSCAFT00000015857.3	chr26:15594632G>A	.	c.959G>A	p.Gly320Glu	Missense variant	0.402135
OSU431895	CMKLR1	ENSCAFT00000018084.3	chr26:18533484C>G	.	c.1006C>G	p.Leu336Val	Missense variant	0.0558659
OSU431895	SFI1	ENSCAFT00000049951.2	chr26:24502091G>A	.	c.3778G>A	p.Glu1260Lys	Missense variant	0.138889
OSU431895	PCDH15	ENSCAFT00000024635.3	chr26:34566585C>T	.	c.4160C>T	p.Pro1387Leu	Missense variant	0.153846
OSU431895	PPHLN1	ENSCAFT00000046129.1	chr27:11571694C>G	.	c.241G>C	p.Asp81His	Missense variant	0.267974
OSU431895	MAP3K12	ENSCAFT00000011109.3	chr27:1731327C>G	.	c.997C>G	p.Leu333Val	Missense variant	0.0615385
OSU431895	CCDC91	ENSCAFT00000017424.3	chr27:19461973C>T	.	c.461G>A	p.Arg154Lys	Missense variant	0.336538
OSU431895	CASC1	ENSCAFT00000018157.4	chr27:22364318G>A	.	c.838G>A	p.Glu280Lys	Missense variant	0.287879
OSU431895	CLEC9A	ENSCAFT00000021464.2	chr27:35920820G>C	.	c.472-4C>G	.	Splice region variant	0.285714
OSU431895	DDX11	ENSCAFT00000024894.3	chr27:42079676G>C	.	c.357G>C	p.Gln119His	Missense variant	0.185897
OSU431895	B4GALNT3	ENSCAFT00000025016.4	chr27:42598333T>TATGG	.	c.2729_2730insATGG	p.Met910fs	Frameshift variant	0.317949
OSU431895	SEMA4G	ENSCAFT00000015460.4	chr28:13667893G>A	.	c.813+3G>A	.	Splice region variant	0.234375
OSU431895	PPRC1	ENSCAFT00000015971.4	chr28:14677374G>GC	.	c.2798dupC	p.Pro934fs	Frameshift variant	0.288288
OSU431895	CHAT	ENSCAFT00000010762.4	chr28:1528602C>G	.	c.2070C>G	p.Phe690Leu	Missense variant	0.186047
OSU431895	PCGF6	ENSCAFT00000044220.2	chr28:15733030G>A	.	c.68C>T	p.Pro23Leu	Missense variant	0.214286
OSU431895	ENSCAFG00000006847	ENSCAFT00000011021.4	chr28:1916659C>T	.	c.2984C>T	p.Ser995Phe	Missense variant	0.203297
OSU431895	PNLIPRP1	ENSCAFT00000018834.2	chr28:27169312G>C	.	c.306G>C	p.Glu102Asp	Missense variant	0.279592
OSU431895	PTPRE	ENSCAFT00000021005.3	chr28:36867151G>A	.	c.532G>A	p.Glu178Lys	Missense variant	0.0666667
OSU431895	ENSCAFG00000013695	ENSCAFT00000021723.3	chr28:40788958G>C	.	c.676G>C	p.Ala226Pro	Missense variant	0.419048
OSU431895	SGK3	ENSCAFT00000011773.3	chr29:16344963G>C	.	c.69G>C	p.Lys23Asn	Missense variant	0.271429
OSU431895	ZFHX4	ENSCAFT00000013195.4	chr29:24832205C>T	.	c.4735C>T	p.Pro1579Ser	Missense variant	0.173611
OSU431895	CPNE3	ENSCAFT00000014109.2	chr29:32727523C>G	.	c.1580C>G	p.Pro527Arg	Missense variant	0.18429
OSU431895	EDIL3	ENSCAFT00000013454.3	chr3:23711511A>G	.	c.652-2A>G	.	Splice acceptor variant	0.0853659
OSU431895	POLK	ENSCAFT00000014935.3	chr3:30798334G>C	.	c.1731C>G	p.Phe577Leu	Missense variant	0.245033
OSU431895	HOMER2	ENSCAFT00000020916.3	chr3:54661523C>G	.	c.895G>C	p.Glu299Gln	Missense variant	0.341463
OSU431895	ARAP2	ENSCAFT00000025868.3	chr3:75726700C>G	.	c.2723C>G	p.Ser908Cys	Missense variant	0.288136
OSU431895	PPIP5K2	ENSCAFT00000012054.4	chr3:8082899C>G	.	c.17G>C	p.Arg6Thr	Missense variant	0.214765
OSU431895	RNF111	ENSCAFT00000026314.3	chr30:24024406GAC>G	.	c.2786_2787delCA	p.Thr929fs	Frameshift variant	0.234043
OSU431895	EIF2AK4	ENSCAFT00000014032.4	chr30:7189333G>C	.	c.1602G>C	p.Leu534Phe	Missense variant	0.210407
OSU431895	INO80	ENSCAFT00000015097.3	chr30:8118915G>C	.	c.3510-6C>G	.	Splice region variant	0.331361
OSU431895	NRIP1	ENSCAFT00000012894.3	chr31:11858097G>A	.	c.1301C>T	p.Ser434Phe	Missense variant	0.218404
OSU431895	ENSCAFG00000029964	ENSCAFT00000046703.1	chr31:37278435G>C	.	c.2336G>C	p.Arg779Thr	Missense variant	0.22108
OSU431895	PTPN13	ENSCAFT00000014995.3	chr32:10260336G>C	.	c.2377G>C	p.Gly793Arg	Missense variant	0.264851
OSU431895	TRMT10C	ENSCAFT00000048115.1	chr33:7948899TTAGA>T	.	c.1016_1019delGATA	p.Arg339fs	Frameshift variant	0.270718
OSU431895	IRX4	ENSCAFT00000016576.3	chr34:10928929G>C	.	c.714G>C	p.Glu238Asp	Missense variant	0.217949
OSU431895	CCDC127	ENSCAFT00000017573.3	chr34:11975238C>G	.	c.533C>G	p.Ser178Cys	Missense variant	0.240602
OSU431895	PEX5L	ENSCAFT00000018246.2	chr34:13199570C>A	.	c.994G>T	p.Asp332Tyr	Missense variant	0.174825
OSU431895	PEX5L	ENSCAFT00000018246.2	chr34:13292410C>A	.	c.97G>T	p.Glu33*	Stop-gained variant	0.25
OSU431895	SI	ENSCAFT00000022936.3	chr34:30322770G>A	.	c.3631-8C>T	.	Splice region variant	0.224576
OSU431895	DLX1	ENSCAFT00000020533.3	chr36:16487766G>A	.	c.648G>A	p.Trp216*	Stop-gained variant	0.235099
OSU431895	HOXD10	ENSCAFT00000021329.3	chr36:19926791G>C	.	c.1014G>C	p.Lys338Asn	Missense variant	0.149171
OSU431895	METTL21A	ENSCAFT00000042739.1	chr37:16001841G>T	.	c.103C>A	p.Gln35Lys	Missense variant	0.229885
OSU431895	USH2A	ENSCAFT00000017072.3	chr38:11478108C>T	.	c.5017G>A	p.Glu1673Lys	Missense variant	0.266304
OSU431895	DISP1	ENSCAFT00000018051.3	chr38:23718354G>T	.	c.2562C>A	p.Phe854Leu	Missense variant	0.249351
OSU431895	LRRTM3	ENSCAFT00000043912.1	chr4:18322023C>G	.	c.83C>G	p.Ser28Cys	Missense variant	0.143174
OSU431895	AIFM2	ENSCAFT00000022236.3	chr4:21089398G>A	.	c.968C>T	p.Pro323Leu	Missense variant	0.176796
OSU431895	MCU	ENSCAFT00000023057.4	chr4:23496896G>A	.	c.508G>A	p.Glu170Lys	Missense variant	0.146919
OSU431895	LRIT1	ENSCAFT00000025227.3	chr4:32476147G>A	.	c.560C>T	p.Ala187Val	Missense variant	0.459144
OSU431895	SYNPO	ENSCAFT00000028748.2	chr4:58504820G>T	.	c.1297C>A	p.Leu433Met	Missense variant	0.181467
OSU431895	PPARGC1B	ENSCAFT00000029039.4	chr4:59184211C>G	.	c.2102G>C	p.Gly701Ala	Missense variant	0.206186
OSU431895	CDH10	ENSCAFT00000030188.3	chr4:81100231G>T	.	c.1984G>T	p.Gly662Cys	Missense variant	0.503497
OSU431895	ACTA1	ENSCAFT00000013094.3	chr4:9813995G>A	.	c.802G>A	p.Asp268Asn	Missense variant	0.548654
OSU431895	TP53	ENSCAFT00000026465.3	chr5:32564571C>T	.	c.338G>A	p.Trp113*	Stop-gained variant	0.357798
OSU431895	TEKT3	ENSCAFT00000028445.3	chr5:38884781G>C	.	c.884C>G	p.Ser295*	Stop-gained variant	0.206897
OSU431895	LRRC75A	ENSCAFT00000028610.3	chr5:39486746G>A	.	c.661G>A	p.Glu221Lys	Missense variant	0.277473
OSU431895	C1orf168	ENSCAFT00000043811.2	chr5:52680875G>T	.	c.4G>T	p.Glu2*	Stop-gained variant	0.0731707
OSU431895	TTC22	ENSCAFT00000043914.2	chr5:54379139C>G	.	c.1226C>G	p.Thr409Arg	Missense variant	0.3125
OSU431895	ARHGAP32	ENSCAFT00000016261.3	chr5:5656268C>G	.	c.1238C>G	p.Ser413Cys	Missense variant	0.318182
OSU431895	MYLPF	ENSCAFT00000026205.3	chr6:17721053G>C	.	c.79C>G	p.Gln27Glu	Missense variant	0.282051
OSU431895	USP31	ENSCAFT00000028068.3	chr6:22652611C>A	.	c.677C>A	p.Ser226Tyr	Missense variant	0.233628
OSU431895	USP31	ENSCAFT00000028068.3	chr6:22662881C>G	.	c.1120C>G	p.Leu374Val	Missense variant	0.04375
OSU431895	DNASE1	ENSCAFT00000030587.3	chr6:37599193C>G	.	c.111G>C	p.Lys37Asn	Missense variant	0.21542
OSU431895	NAA60	ENSCAFT00000030602.3	chr6:37768888C>G	.	c.64G>C	p.Asp22His	Missense variant	0.121212
OSU431895	CLCA4	ENSCAFT00000032245.3	chr6:61560679C>G	.	c.2152G>C	p.Glu718Gln	Missense variant	0.321918
OSU431895	PROX1	ENSCAFT00000019756.3	chr7:12043975G>C	.	c.2214G>C	p.Ter738Tyr	Stop-lost variant	0.149091
OSU431895	HMCN1	ENSCAFT00000021686.3	chr7:19225514T>G	.	c.15040T>G	p.Tyr5014Asp	Missense variant	0.249412
OSU431895	ENSCAFG00000015015	ENSCAFT00000023838.3	chr7:28268707C>G	.	c.1059C>G	p.Phe353Leu	Missense variant	0.25228
OSU431895	ADCY10	ENSCAFT00000024423.3	chr7:30619392G>C	.	c.2301G>C	p.Lys767Asn	Missense variant	0.2
OSU431895	POGK	ENSCAFT00000024738.3	chr7:31535670C>T	.	c.1421G>A	p.Arg474His	Missense variant	0.271663
OSU431895	ARHGEF11	ENSCAFT00000026129.3	chr7:41096724G>T	.	c.4490G>T	p.Arg1497Ile	Missense variant	0.137652
OSU431895	ENSCAFG00000016616	ENSCAFT00000026393.3	chr7:41397488C>A	.	c.981+3C>A	.	Splice region variant	0.269663
OSU431895	DSG3	ENSCAFT00000028690.2	chr7:58064476G>C	.	c.565C>G	p.Leu189Val	Missense variant	0.0503432
OSU431895	ENSCAFG00000014787	ENSCAFT00000023469.4	chr7:5963617A>G	rs852402061	c.289T>C	p.Cys97Arg	Missense variant	0.380952
OSU431895	OSBPL1A	ENSCAFT00000022395.3	chr7:64217266G>C	.	c.2611G>C	p.Asp871His	Missense variant	0.0465116
OSU431895	CLUL1	ENSCAFT00000029136.4	chr7:67472732G>A	.	c.931G>A	p.Glu311Lys	Missense variant	0.231362
OSU431895	MIS18BP1	ENSCAFT00000022361.4	chr8:22653837G>A	.	c.1346C>T	p.Ser449Phe	Missense variant	0.19242
OSU431895	ZBTB1	ENSCAFT00000043977.1	chr8:38950418G>T	.	c.149G>T	p.Arg50Ile	Missense variant	0.242315
OSU431895	ELMSAN1	ENSCAFT00000026701.4	chr8:46997477G>A	.	c.1016C>T	p.Ser339Phe	Missense variant	0.216274
OSU431895	NRXN3	ENSCAFT00000043139.1	chr8:51608485C>G	.	c.2094C>G	p.Phe698Leu	Missense variant	0.204433
OSU431895	SERPINA6	ENSCAFT00000027978.3	chr8:63335846C>T	.	c.76G>A	p.Asp26Asn	Missense variant	0.194346
OSU431895	SYNE3	ENSCAFT00000028095.3	chr8:64304289C>T	.	c.1278G>A	p.Met426Ile	Missense variant	0.0410959
OSU431895	ATP6V0A1	ENSCAFT00000023874.3	chr9:20460130C>G	.	c.457G>C	p.Asp153His	Missense variant	0.2
OSU431895	MYCBPAP	ENSCAFT00000027070.4	chr9:26473031G>C	.	c.1902G>C	p.Trp634Cys	Missense variant	0.171521
OSU431895	COX11	ENSCAFT00000027487.2	chr9:30079609C>G	.	c.225G>C	p.Glu75Asp	Missense variant	0.270642
OSU431895	MED13	ENSCAFT00000028083.3	chr9:34722633C>G	.	c.3863C>G	p.Ser1288Cys	Missense variant	0.174632
OSU431895	SEPT9	ENSCAFT00000008383.4	chr9:3504856C>G	.	c.1159G>C	p.Glu387Gln	Missense variant	0.214939
OSU431895	HEATR6	ENSCAFT00000028841.3	chr9:37581109C>A	.	c.2851G>T	p.Glu951*	Stop-gained variant	0.21519
OSU431895	MYO1D	ENSCAFT00000029185.3	chr9:40171560T>A	.	c.74T>A	p.Phe25Tyr	Missense variant	0.133005
OSU431895	SMG6	ENSCAFT00000030579.3	chr9:46402831G>C	.	c.385C>G	p.Leu129Val	Missense variant	0.22623
OSU431895	LRRC26	ENSCAFT00000031014.3	chr9:48491434C>T	.	c.440C>T	p.Ser147Phe	Missense variant	0.195
OSU431895	NPDC1	ENSCAFT00000031030.3	chr9:48599176G>C	.	c.125G>C	p.Cys42Ser	Missense variant	0.2
OSU431895	HMCN2	ENSCAFT00000031743.4	chr9:53491794G>C	.	c.14144-4C>G	.	Splice region variant	0.236364
OSU431895	PBX3	ENSCAFT00000032127.3	chr9:57200010C>T	.	c.1042G>A	p.Glu348Lys	Missense variant	0.21327
OSU431895	FAM120C	ENSCAFT00000047380.2	chrX:45984653T>A	.	c.2524-2A>T	.	Splice acceptor variant	0.555556
OSU431895	GNL3L	ENSCAFT00000026083.3	chrX:46294904A>G	.	c.1736A>G	p.Asn579Ser	Missense variant	0.509934
OSU431895	ENSCAFG00000017103	ENSCAFT00000043925.2	chrX:55730703G>C	.	c.4635+1G>C	.	Splice donor variant	0.477064
