## Supplemental Table 4 for "Identification of frequent activating *HER2* mutations in primary canine pulmonary adenocarcinoma"

### Sheet: Supplementary Table 4
Supplementary Table 4. Somatic copy number variants identified by exome sequencing in primary canine lung cancers.
Patient ID	Region	Mutation type	Log2 ratio	Number of genes	Gene symbols
CCB010387	chr6:16860700-16899200	Deletion	-1.6779	2	ENSCAFG00000014312,ITGAX
CCB010387	chr11:41162150-41570250	Deletion	-1.8457	5	ENSCAFG00000001671,CDKN2A,CDKN2B,CDKN2B-AS,DMRTA1
CCB050227	chr1:101588650-101590100	Deletion	-1.0814	1	ZNF583
CCB050227	chr1:114616500-114618000	Deletion	-1.0175	1	GGN
CCB050227	chr1:115950650-115971150	Deletion	-1.1607	1	ZNF568
CCB050227	chr1:1262250-1351300	Deletion	-1.0325	1	ATP9B
CCB050227	chr1:13653250-13668550	Deletion	-1.0799	1	VPS4B
CCB050227	chr1:14587900-14652700	Deletion	-1.1356	1	KIAA1468
CCB050227	chr1:24470250-24495400	Deletion	-1.052	1	ENSCAFG00000000172
CCB050227	chr1:88139500-88149900	Deletion	-1.1038	1	TJP2
CCB050227	chr5:16623600-16656850	Deletion	-1.0154	1	SIK3
CCB050227	chr5:50042500-50060250	Deletion	-1.1865	1	HOOK1
CCB050227	chr5:80028150-80046050	Deletion	-1.1114	1	NFAT5
CCB050227	chr5:80637850-80668100	Deletion	-1.1047	1	TANGO6
CCB050227	chr5:82027000-82066250	Deletion	-1.0096	1	LRRC36
CCB050227	chr11:13400700-13453950	Deletion	-1.1525	1	CSNK1G3
CCB050227	chr11:34502800-34603350	Deletion	-1.0815	1	NFIB
CCB050227	chr11:53633600-53683150	Deletion	-1.0852	1	ZCCHC7
CCB050227	chr20:16807200-16813950	Deletion	-1.0215	1	CHL1
CCB050227	chr20:5497850-5521750	Deletion	-1.0239	1	TMCC1
CCB050227	chr20:6053750-6071150	Deletion	-1.0576	1	TSEN2
CCB050227	chr25:14121350-14153400	Deletion	-1.1147	1	NUPL1
CCB050227	chr25:23987000-24141250	Deletion	-1.1921	1	SCRG1
CCB050227	chr25:5377350-5415550	Deletion	-1.2073	1	NBEA
CCB050227	chr26:16636650-16760250	Deletion	-1.0642	1	SPPL3
CCB050227	chr26:23276850-23287100	Deletion	-1.0595	1	HORMAD2
CCB050227	chr28:12949400-12961350	Deletion	-1.1388	1	ERLIN1
CCB050227	chr28:16317950-16344200	Deletion	-1.1552	1	SLK
CCB050227	chr28:16528300-16554600	Deletion	-1.0746	1	WDR96
CCB050227	chr28:25605300-25628800	Deletion	-1.0107	1	FAM160B1
CCB050227	chr28:6344700-6352100	Deletion	-1.1796	1	TNKS2
CCB050227	chr28:9938900-9970600	Deletion	-1.1972	1	TM9SF3
CCB050227	chr1:104802900-104871300	Deletion	-1.0366	2	ZNF677,ENSCAFG00000030568
CCB050227	chr1:115014800-115040300	Deletion	-1.0106	2	WDR87,ENSCAFG00000005986
CCB050227	chr1:117852000-117918100	Deletion	-1.0193	2	WTIP,UBA2
CCB050227	chr1:118064500-118424400	Deletion	-1.0721	2	LSM14A,KCTD15
CCB050227	chr1:57669100-57755450	Deletion	-1.243	2	ROS1,DCBLD1
CCB050227	chr1:60692600-60847950	Deletion	-1.117	2	TBC1D32,U4
CCB050227	chr1:93409500-93472450	Deletion	-1.1313	2	JAK2,INSL6
CCB050227	chr5:12766050-12881800	Deletion	-1.0626	2	SC5D,TECTA
CCB050227	chr5:13533650-13675900	Deletion	-1.0241	2	ARHGEF12,TMEM136
CCB050227	chr5:22311300-22332900	Deletion	-1.0314	2	ARHGAP20,ENSCAFG00000014234
CCB050227	chr5:22572050-22626450	Deletion	-1.177	2	RDX,ENSCAFG00000030803
CCB050227	chr5:39611050-39791800	Deletion	-1.0144	2	PIGL,NCOR1
CCB050227	chr5:75323800-75486400	Deletion	-1.0383	2	BCAR1,P97
CCB050227	chr5:76498150-76518750	Deletion	-1.0017	2	SF3B3,SNORD111
CCB050227	chr8:15222200-15245050	Amplification	0.5121	2	PAX9,SLC25A21
CCB050227	chr8:24675500-25005850	Amplification	0.607	2	ENSCAFG00000030425,ENSCAFG00000014169
CCB050227	chr8:30604100-30734800	Amplification	0.555	2	SAMD4A,GCH1
CCB050227	chr8:43099450-43211550	Amplification	0.6235	2	GALNT16,ERH
CCB050227	chr8:50628500-50964200	Amplification	0.7957	2	ADCK1,ENSCAFG00000017256
CCB050227	chr8:59710850-59726350	Amplification	0.5688	2	SPATA7,PTPN21
CCB050227	chr9:40651600-40727650	Amplification	0.5736	2	RHBDL3,RHOT1
CCB050227	chr9:49620900-49635200	Amplification	0.8816	2	ENSCAFG00000019749,LCN9
CCB050227	chr11:37273900-37759000	Deletion	-1.0549	2	CNTLN,SH3GL2
CCB050227	chr11:45666650-45998200	Deletion	-1.1213	2	C9orf72,U6
CCB050227	chr11:50641550-50681000	Deletion	-1.1092	2	UBE2R2,UBAP2
CCB050227	chr11:51683900-51838300	Deletion	-1.0625	2	FAM214B,UNC13B
CCB050227	chr11:59243050-59630000	Deletion	-1.1042	2	CYLC2,ENSCAFG00000030806
CCB050227	chr11:66259850-66356900	Deletion	-1.0879	2	DNAJC25,C9orf84
CCB050227	chr20:19122650-19193700	Deletion	-1.1216	2	PPP4R2,GXYLT2
CCB050227	chr20:8783600-9056800	Deletion	-1.0515	2	THUMPD3,SRGAP3
CCB050227	chr20:9183300-9359800	Deletion	-1.0094	2	RAD18,OXTR
CCB050227	chr25:31211750-31478850	Deletion	-1.2779	2	PPP2R2A,EBF2
CCB050227	chr25:34763150-34859650	Deletion	-1.1124	2	PPP3CC,SLC39A14
CCB050227	chr26:14606350-14716700	Deletion	-1.073	2	TAOK3,SUDS3
CCB050227	chr26:31044900-31132600	Deletion	-1.0995	2	MAPK1,ENSCAFG00000015433
CCB050227	chr26:9121150-9226900	Deletion	-1.2128	2	ATXN2,BRAP
CCB050227	chr28:2385200-2443800	Deletion	-1.0395	2	ENSCAFG00000025080,ZNF22
CCB050227	chr28:29967400-30011800	Deletion	-1.125	2	C10ORF119,SEC23IP
CCB050227	chr1:100189600-100251600	Deletion	-1.0589	3	ENSCAFG00000029340,ENSCAFG00000002408,ENSCAFG00000028494
CCB050227	chr1:108762600-108875300	Deletion	-1.0459	3	ZC3H4,SAE1,U6
CCB050227	chr1:31181550-31363550	Deletion	-1.1872	3	ENSCAFG00000000279,ABRACL,HECA
CCB050227	chr8:39141750-39307050	Amplification	0.6613	3	PLEKHG3,SPTB,CHURC1
CCB050227	chr8:50039400-50117050	Amplification	0.6604	3	TMEM63C,NGB,POMT2
CCB050227	chr8:50142700-50182850	Amplification	0.5886	3	GSTZ1,TMED8,SAMD15
CCB050227	chr9:26660200-26737000	Amplification	0.625	3	ENSCAFG00000028954,WFIKKN2,TOB1
CCB050227	chr11:26772200-26905000	Deletion	-1.1166	3	MATR3,5_8S_rRNA,MLANA
CCB050227	chr11:52696650-53066800	Deletion	-1.0224	3	GNE,RNF38,MELK
CCB050227	chr20:12487050-12643600	Deletion	-1.1602	3	ARL8B,U6,BHLHE40
CCB050227	chr20:25130300-25315200	Deletion	-1.2147	3	SLC25A26,SNORA64,ENSCAFG00000030398
CCB050227	chr20:48455100-48457500	Deletion	-1.0294	3	C19orf57,PALM3,IL27RA
CCB050227	chr25:11442900-11617250	Deletion	-1.0477	3	PAN3,U2,FLT3
CCB050227	chr25:26545700-26716350	Deletion	-1.0077	3	ENSCAFG00000008018,MTMR9,ENSCAFG00000030648
CCB050227	chr28:13609300-13667850	Deletion	-1.0149	3	FAM178A,U2,SEMA4G
CCB050227	chr28:26978900-27145400	Deletion	-1.068	3	CCDC172,5S_rRNA,PNLIP
CCB050227	chr28:8624500-8738150	Deletion	-1.1155	3	TBC1D12,HELLS,CYP2C21
CCB050227	chr1:106859600-106876300	Deletion	-1.0013	4	PRMT1,U4,BCL2L12,IRF3
CCB050227	chr1:48948500-49011800	Deletion	-1.0667	4	SOD2,ENSCAFG00000023207,U6atac,ACAT2
CCB050227	chr5:39245200-39386800	Deletion	-1.0097	4	ENSCAFG00000031764,5S_rRNA,ZNF624,ZNF287
CCB050227	chr5:55863850-55996900	Deletion	-1.0411	4	PODN,SCP2,HES4,ZYG11A
CCB050227	chr9:35169500-35405000	Amplification	0.5976	4	TBX4,ENSCAFG00000017742,TBX2,BCAS3
CCB050227	chr11:66765850-66883100	Deletion	-1.1198	4	PTBP3,ENSCAFG00000032333,ENSCAFG00000003019,HSDL2
CCB050227	chr1:70052550-70308350	Deletion	-1.0307	5	ZNF782,ZNF510,AAED1,ENSCAFG00000030594,CDC14B
CCB050227	chr8:49368700-49674550	Amplification	0.7291	5	ESRRB,7SK,ENSCAFG00000004150,VASH1,ANGEL1
CCB050227	chr9:43672450-43745900	Amplification	0.5282	5	TP53I13,GIT1,ANKRD13B,CORO6,SSH2
CCB050227	chr9:41103200-41486150	Amplification	0.5367	6	COPRS,U6,cfa-mir-365-2,cfa-mir-193a,RAB11FIP4,NF1
CCB050227	chr9:60349750-61040500	Amplification	0.5768	6	LHX6,MORN5,NDUFA8,TTLL11,DAB2IP,GGTA1
CCB050227	chr26:6792950-7092600	Deletion	-1.0275	6	KNTC1,RSRC2,ZCCHC8,SNORA9,CLIP1,ENSCAFG00000007919
CCB050227	chr9:46063700-46384700	Amplification	0.5435	7	RTN4RL1,DPH1,DPH1,cfa-mir-132,cfa-mir-212,HIC1,SMG6
CCB050227	chr11:45083850-45278650	Deletion	-1.0307	7	CAAP1,PLAA,IFT74,LRRC19,cfa-mir-872,U6,TEK
CCB050227	chr9:3074200-4005250	Amplification	0.565	9	TNRC6C,ENSCAFG00000031705,ENSCAFG00000030116,SEPT9,SEC14L1,ENSCAFG00000031523,SCARNA16,MGAT5B,MFSD11
CCB050227	chr9:54720850-54897300	Amplification	0.5341	10	CRAT,PHYHD1,LRRC8A,CCBL1,C9orf114,ENDOG,TBC1D13,ZER1,ZDHHC12,PKN3
CCB050227	chr9:58444650-58930100	Amplification	0.5732	10	NR6A1,U6,SF1,GPR144,PSMB7,NEK6,ENSCAFG00000031433,LHX2,DENND1A,ENSCAFG00000030642
CCB050227	chr9:42927400-43374900	Amplification	0.5401	13	TLCD1,NEK8,TRAF4,FAM222B,cfa-mir-451,cfa-mir-451,cfa-mir-144,FLOT2,PHF12,SEZ6,PIPOX,MYO18A,CRYBA3
CCB050227	chr11:40300200-41570200	Deletion	-2.6435	14	FOCAD,cfa-mir-491,U6,SNORA30,PTPLAD2,IFNB1,ENSCAFG00000023674,IFNE,cfa-mir-31,ENSCAFG00000001671,CDKN2A,CDKN2B,CDKN2B-AS,DMRTA1
CCB050227	chr9:53936050-54686900	Amplification	0.5133	21	FNBP1,U6,USP20,ENSCAFG00000019979,TOR1A,ENSCAFG00000032504,TOR1B,ENSCAFG00000030536,PTGES,PRRX2,Y_RNA,ASB6,NTMT1,ENSCAFG00000019987,IER5L,PPP2R4,CRAT,DOLPP1,FAM73B,SH3GLB2,ENSCAFG00000020013
CCB050227	chr8:70013700-71225650	Amplification	0.535	24	DYNC1H1,ENSCAFG00000031259,HSP90AA1,WDR20,MOK,ZNF839,CINP,TECPR2,ANKRD9,RPL36,RCOR1,TRAF3,AMN,CDC42BPB,ENSCAFG00000018184,ENSCAFG00000032097,ENSCAFG00000032732,TNFAIP2,ENSCAFG00000018194,EIF5,SNORA28,MARK3,U2,U4
CCB050227	chr9:51995100-53770350	Amplification	0.5779	27	NTNG2,MED27,SNORA63,RAPGEF1,PRRC2B,UCK1,POMT1,SNORD62,SNORD62,PPAPDC3,FAM78A,NUP214,U6,AIF1L,ENSCAFG00000028859,LAMC3,FIBCD1,QRFP,ABL1,EXOSC2,PRDM12,FUBP3,LAMTOR5,ASS1,HMCN2,NCS1,GPR107
CCB050227	chr9:25772300-26604200	Amplification	0.5339	29	SLC35B1,FAM117A,KAT7,TAC4,DLX4,DLX3,ENSCAFG00000028938,ITGA3,SAMD14,PDK2,PPP1R9B,SGCA,ENSCAFG00000017016,COL1A1,snoU2_19,snoU2-30,TMEM92,ENSCAFG00000017025,XYLT2,MRPL27,EME1,LRRC59,ACSF2,CHAD,MYCBPAP,EPN3,CACNA1G,ABCC3,ANKRD40
CCB050227	chr9:4029500-4879850	Amplification	0.5243	42	ENSCAFG00000005147,METTL23,JMJD6,ST6GALNAC1,ST6GALNAC2,snoR38,snoR38,ENSCAFG00000030147,PRCD,CYGB,RHBDF2,AANAT,UBE2O,SPHK1,ENSCAFG00000028615,ENSCAFG00000031566,PRPSAP1,RNaseP_nuc,QRICH2,RNF157,FOXJ1,EXOC7,ZACN,GALR2,SRP68,ENSCAFG00000005021,CDK3,TEN1,ACOX1,FBF1,MRPL38,TRIM65,TRIM47,WBP2,UNC13D,UNK,U4,H3F3B,GALK1,ENSCAFG00000029346,ENSCAFG00000004905,SAP30BP
CCB050227	chr9:49635400-51859600	Amplification	0.6491	55	LCN9,GLT6D1,ENSCAFG00000019754,ENSCAFG00000023097,ENSCAFG00000019755,LCN1,ABO,SURF6,MED22,ENSCAFG00000017680,SNORD24,SNORD36,SNORD36,SNORD36,SURF1,SURF2,SURF4,C9orf96,REXO4,ADAMTS13,CACFD1,SLC2A6,TMEM8C,ADAMTSL2,ENSCAFG00000031627,DBH,SARDH,VAV2,U6,BRD3,U6,WDR5,RXRALPHA,ENSCAFG00000026559,COL5A1,ENSCAFG00000030630,OLFM1,PPP1R26,ENSCAFG00000032138,MRPS2,ENSCAFG00000031986,ENSCAFG00000019863,GBGT1,…
CCB050227	chr8:71438200-74292900	Amplification	0.6229	61	ENSCAFG00000018285,XRCC3,ZFYVE21,PPP1R13B,U6,RD3L,TDRD9,ASPG,cfa-mir-203,cfa-mir-203,KIF26A,ENSCAFG00000030362,U1,ENSCAFG00000029088,C14orf180,TMEM179,ENSCAFG00000029862,ENSCAFG00000031878,INF2,ENSCAFG00000028959,ADSSL1,AKT1,ZBTB42,CEP170B,PLD4,ENSCAFG00000030682,ENSCAFG00000030662,C14orf79,CDCA4,GPR132,JAG2,NUDT14,BRF1,BTBD6,PACS2,TEX22,MTA1,CRIP2,ENSCAFG00000018440,ENSCAFG00000031417,C14orf80,T…
CCB050227	chr9:4907300-9309800	Amplification	0.525	68	SAP30BP,RECQL5,MYO15B,LLGL2,TSEN54,ENSCAFG00000030695,CASKIN2,KIAA0195,GRB2,SLC25A19,ENSCAFG00000004756,MRPS7,GGA3,NUP85,SUMO2,HN1,NT5C,ARMC7,SLC16A5,ENSCAFG00000004715,ENSCAFG00000032582,KCTD2,ENSCAFG00000004703,ICT1,CDR2L,HID1,OTOP3,USH1G,FADS6,FDXR,GRIN2C,TMEM104,NAT9,SLC9A3R1,RAB37,ENSCAFG00000004595,CD300E,ENSCAFG00000028809,ENSCAFG00000024944,ENSCAFG00000024942,ENSCAFG00000028912,ENSCAFG000…
CCB050227	chr8:3546450-9927850	Amplification	0.5262	77	HOMEZ,PPP1R3E,BCL2L2,PABPN1,SLC22A17,EFS,IL25,CMTM5,cfa-mir-208a,MYH7,cfa-mir-208b,NGDN,ZFHX2,AP1G2,THTPA,DHRS2,ENSCAFG00000025298,DHRS4,LRRC16B,CPNE6,NRL,PCK2,DCAF11,FITM1,PSME1,EMC9,PSME2,ENSCAFG00000011993,IRF9,REC8,IPO4,ENSCAFG00000012071,TSSK4,NEDD8,GMPR2,TINF2,TGM1,RABGGTA,DHRS1,C14ORF21,CIDEB,LTB4R,ADCY4,RIPK3,U6,NFATC4,NYNRIN,CBLN3,KHNYN,7SK,SDR39U1,U6,CMA1,ENSCAFG00000025404,CTSG,GZMB,U6…
CCB050227	chr9:96600-3044550	Amplification	0.6024	91	CSNK1D,SLC16A3,RFNG,SNORA62,CCDC57,FASN,DUS1L,GPS1,DCXR,RAC3,LRRC45,STRA13,ASPSCR1,TSPAN10,NOTUM,MYADML2,PYCR1,MAFG,SIRT7,PCYT2,NPB,ANAPC11,ALYREF,ARHGDIA,P4HB,PPP1R27,FAM195B,GCGR,ENSCAFG00000005812,HGS,ARL16,CCDC137,OXLD1,PDE6G,NPLOC4,ENSCAFG00000030278,C17orf70,FSCN2,ACTG1,ENSCAFG00000032216,ENSCAFG00000005732,SLC38A10,C17orf89,ENTHD2,AZI1,AATK,cfa-mir-338,BAIAP2,CHMP6,RPTOR,U4,NPTX1,RNF213,EN…
CCB050227	chr9:46737800-49619100	Amplification	0.5987	114	CLUH,ENSCAFG00000023030,RAP1GAP2,ENSCAFG00000019307,ENSCAFG00000019310,OR1A2,OR1P2,OR3A1,ENSCAFG00000032680,GNG10,ENSCAFG00000019324,ENSCAFG00000019325,DTMT,SPATA22,ASPA,TRPV3,TRPV1,SHPK,CTNS,TAX1BP3,EMC6,P2X5,ITGAE,GSG2,C17orf85,U6,CAMKK1,P2RX1,ATP2A3,CACNA1B,EHMT1,ARRDC1,ZMYND19,DPH7,MRPL41,PNPLA7,ENSCAFG00000019431,ENSCAFG00000029381,ENTPD8,NOXA1,EXD3,NRARP,TOR4A,NELFB,C9orf173,TUBB4B,FAM166A,…
CCB050227	chr8:61037750-69966650	Amplification	0.5091	200	TDP1,KCNK13,PSMC1,NRDE2,ENSCAFG00000032360,CALM1,TTC7B,ENSCAFG00000031748,SNORA11,RPS6KA5,GPR68,CCDC88C,SMEK1,5S_rRNA,U6,TMEM251,C14orf142,ENSCAFG00000017591,BTBD7,U6,7SK,UNC79,U6,PRIMA1,FAM181A,ASB2,ENSCAFG00000017617,OTUB2,DDX24,ENSCAFG00000017632,PPP4R4,SERPINA6,SERPINA1,SERPINA11,ENSCAFG00000017659,SERPINA9,SERPINA12,SERPINA4,SERPINA5,SERPINA3,GSC,U6,DICER1,CLMN,SYNE3,5S_rRNA,SCARNA13,GLRX5,U…
CCB050354	chr2:32213400-32215750	Amplification	0.6454	1	PITRM1
CCB050354	chr2:80725700-80748350	Amplification	0.6007	1	ARHGEF10L
CCB050354	chr4:4249000-4271750	Amplification	0.5497	1	LYST
CCB050354	chr4:57766000-57768300	Amplification	0.8186	1	FAT2
CCB050354	chr17:2239850-2307200	Amplification	0.5278	1	DCDC2C
CCB050354	chr23:8581950-8604600	Amplification	0.6679	1	SCN11A
CCB050354	chr33:13703900-13719600	Amplification	0.6961	1	MYH15
CCB050354	chr4:10980800-11387500	Amplification	0.866	2	BICC1,ENSCAFG00000012382
CCB050354	chr33:31341000-31360250	Amplification	0.573	2	LRRC15,CPN2
CCB050354	chr4:59459200-59580900	Amplification	0.513	4	ENSCAFG00000018286,cfa-mir-145,cfa-mir-143,IL17B
CCB050354	chr2:1320800-1772700	Amplification	0.5012	5	FZD8,ENSCAFG00000023176,CCNY,7SK,CREM
CCB050354	chr2:55236650-55920250	Amplification	0.5192	8	MAP1B,MRPS27,PTCD2,5S_rRNA,ZNF366,ENSCAFG00000031745,TNPO1,FCHO2
CCB050354	chr4:74862650-75322050	Amplification	0.5435	8	NPR3,5S_rRNA,ENSCAFG00000018879,ENSCAFG00000018881,ZFR,ENSCAFG00000027374,MTMR12,GOLPH3
CCB050354	chr4:71943650-74862350	Amplification	0.7323	28	GLAST,ENSCAFG00000029561,RANBP3L,ENSCAFG00000031830,SKP2,LMBRD2,ENSCAFG00000023144,ENSCAFG00000032039,CAPSL,IL7R,SPEF2,U6,PRLR,AGXT2,DNAJC21,BRIX1,RAD1,TTC23L,U6,RAI14,U6,ENSCAFG00000018825,AMACR,SLC45A2,RXFP3,ADAMTS12,TARS,NPR3
CCB050354	chr4:75351000-88273150	Amplification	0.7176	29	PDZD2,C5orf22,ENSCAFG00000031829,ENSCAFG00000018939,CDH6,ENSCAFG00000018956,U6,CDH9,ENSCAFG00000018980,7SK,CDH10,ENSCAFG00000017424,ENSCAFG00000019017,ENSCAFG00000019023,CDH12,ENSCAFG00000031957,CDH18,SNORA62,U2,7SK,RNF167,BASP1,FAM134B,MYO10,ZNF622,MARCH11,FBXL7,ENSCAFG00000019108,ANKH
CCB050354	chr4:69500-4248700	Amplification	0.6936	35	IFIT2,IFIT3,U4,IFIT1,IFIT5,ZNF248,ZNF25,ENSCAFG00000028519,ENSCAFG00000029103,ENSCAFG00000024143,U6,ZNF37A,CHRM3,ENSCAFG00000009985,ENSCAFG00000009991,ENSCAFG00000009998,ZP4,RYR2,7SK,ENSCAFG00000008063,SNORA25,U6,SNORA2,ENSCAFG00000010041,MTR,U6,ACTN2,HEATR1,LGALS8,EDARADD,ERO1LB,GPR137B,ENSCAFG00000030994,NID1,LYST
CCB050354	chr23:4141650-8581200	Amplification	0.5057	40	PDCD6IP,ENSCAFG00000030719,5S_rRNA,U6,ENSCAFG00000004734,U6,U4,ENSCAFG00000010012,ARPP21,cfa-mir-128-2,ENSCAFG00000004758,ENSCAFG00000026672,STAC,ENSCAFG00000026737,DCLK3,TRANK1,EPM2AIP1,MLH1,LRRFIP2,ENSCAFG00000029998,GOLGA4,ITGA9,cfa-mir-26a-1,VILL,PLCD1,DLEC1,ACAA1,MYD88,OXSR1,ENSCAFG00000031028,ENSCAFG00000032364,SLC22A13,SLC22A14,XYLB,ACVR2B,EXOG,RPS2,SCN5A,SCN10A,SCN11A
CCB050354	chr4:57768650-59458950	Amplification	0.6725	41	FAT2,SLC36A1,SLC36A2,SLC36A3,GM2A,ENSCAFG00000026627,CCDC69,U6,ANXA6,TNIP1,GPX3,ENSCAFG00000017961,ENSCAFG00000023257,ZNF300,U6,SMIM3,7SK,DCTN4,RBM22,MYOZ3,SYNPO,NDST1,RPS14,CD74,TCOF1,ARSI,CAMK2A,SLC6A7,CDX1,PDGFRB,CSF1R,HMGXB3,ENSCAFG00000032400,TIGD6,SLC26A2,PDE6A,PPARGC1B,cfa-mir-378,U6,ARHGEF37,ENSCAFG00000018286
CCB050354	chr4:11446750-19604000	Amplification	0.6615	45	PHYHIPL,FAM13C,SLC16A9,CCDC6,U6,ENSCAFG00000012458,ANK3,U6,CDK1,RHOBTB1,U2,GAPDH,ENSCAFG00000012971,TMEM26,5S_rRNA,C10orf107,ARID5B,RTKN2,ZNF365,ADO,EGR2,NRBF2,JMJD1C,ENSCAFG00000026634,7SK,REEP3,CTNNA3,ENSCAFG00000013264,LRRTM3,ENSCAFG00000024412,ENSCAFG00000013277,ENSCAFG00000006036,DNAJC12,ENSCAFG00000028988,HNRNPA1L2,SIRT1,ENSCAFG00000013319,HERC4,U6,5S_rRNA,MYPN,ATOH7,PBLD,HNRNPH3,RUFY2
CCB050354	chr33:13726650-18240200	Amplification	0.5037	46	MYH15,KIAA1524,DZIP3,7SK,TRAT1,GUCA1C,MORC1,ENSCAFG00000010327,ENSCAFG00000010331,ENSCAFG00000010335,PVRL3,CD96,ZBED2,PLCXD2,PHLDB2,ABHD10,TAGLN3,TMPRSS7,C3orf52,GCSAM,SLC9C1,ENSCAFG00000032420,ENSCAFG00000029117,CD200,ENSCAFG00000010477,BTLA,ENSCAFG00000010493,SLC35A5,CCDC80,ENSCAFG00000010546,ENSCAFG00000025131,GTPBP8,C3orf17,ENSCAFG00000028163,BOC,WDR52,SPICE1,SIDT1,KIAA2018,NAA50,ATP6V1A,GRAM…
CCB050354	chr4:4275550-10980450	Amplification	0.6742	66	LYST,ENSCAFG00000031911,GNG4,B3GALNT2,TBCE,GGPS1,ARID4B,RBM34,TOMM20,SNORA14,U6,ENSCAFG00000032166,IRF2BP2,TARBP1,COA6,SLC35F3,7SK,KCNK1,ENSCAFG00000011566,PCNXL2,NTPCR,5S_rRNA,ENSCAFG00000011616,SIPA1L2,DISC1,SNORA25,ENSCAFG00000030982,EGLN1,SNORD35,SPRTN,EXOC8,GNPAT,C1orf131,TRIM67,FAM89A,ARV1,TTC13,CAPN9,C1orf198,AGT,cfa-mir-1841,cfa-mir-1841,U6,PGBD5,GALNT2,ENSCAFG00000024420,URB2,TAF5L,ABCB1…
CCB050354	chr4:59581200-71687800	Amplification	0.665	99	IL17B,PCYOX1L,GRPEL2,AFAP1L1,ABLIM3,U6,SH3TC2,ADRB2,HTR4,FBXO38,SPINK9,SPINK7,GZMK,ESM1,ENSCAFG00000008488,ENSCAFG00000018385,ENSCAFG00000031454,SNX18,HSPB3,ENSCAFG00000002726,LITAF,ARL15,FST,ENSCAFG00000018410,ENSCAFG00000026642,ENSCAFG00000018414,ENSCAFG00000031509,MOCS2,ITGA2,ENSCAFG00000018434,ITGA1,U2,U6,ISL1,U6,U6,PARP8,U6,EMB,HCN1,U6,ENSCAFG00000018512,MRPS30,FGF10,SNORA54,U6,NNT,SNORA33,P…
CCB050354	chr4:19724800-57765800	Amplification	0.6697	336	SLC25A16,TET1,U6,5S_rRNA,CCAR1,U6,STOX1,DDX50,DDX21,KIAA1279,U4,SRGN,VPS26A,SUPV3L1,HKDC1,HK1,TACR2,TSPAN15,NEUROG3,C10orf35,COL13A1,5S_rRNA,H2AFY2,AIFM2,TYSND1,PPA1,ENSCAFG00000014038,LRRC20,EIF4EBP2,NODAL,PALD1,PRF1,ENSCAFG00000014078,ADAMTS14,TBATA,SGPL1,PCBD1,UNC5B,SLC29A3,ENSCAFG00000014229,U2,C10orf105,C10orf54,PSAP,U6,CHST3,SPOCK2,ASCC1,ANAPC16,DDIT4,DNAJB12,MICU1,U6,ENSCAFG00000014500,MCU…
OSU431895	chr13:10017000-10023000	Amplification	0.5342	1	PKHD1L1
OSU431895	chr7:12365100-12371250	Amplification	0.5386	1	PTPN14
OSU431895	chr13:58435300-58440950	Amplification	0.5417	1	TMPRSS11A
OSU431895	chr16:6344700-6351450	Amplification	0.5454	1	CLCN1
OSU431895	chr34:11295750-11300350	Amplification	0.5474	1	TERT
OSU431895	chr8:27340800-27357600	Amplification	0.5493	1	TRIM9
OSU431895	chr10:45370600-45374900	Amplification	0.5575	1	HAAO
OSU431895	chr15:8168500-8183050	Amplification	0.5726	1	CSMD2
OSU431895	chr37:14353200-14361200	Amplification	0.5807	1	NRP2
OSU431895	chr36:10308100-10318750	Amplification	0.7701	1	SCN3A
OSU431895	chr13:37467200-37469050	Amplification	0.9492	1	PLEC
OSU431895	chr22:48571700-48587350	Amplification	0.5304	2	FARP1,STK24
OSU431895	chr16:16489650-16522550	Amplification	0.537	2	ACTR3B,U6
OSU431895	chr7:6101100-6162800	Amplification	0.548	2	FCAMR,C1orf116
OSU431895	chr10:26004900-26034450	Amplification	0.5519	2	NPTXR,DNAL4
OSU431895	chr22:60977950-60981700	Amplification	0.5581	2	TMEM255B,GAS6
OSU431895	chr9:26459350-26469900	Amplification	0.5604	2	MYCBPAP,EPN3
OSU431895	chr34:18785700-18840750	Amplification	0.5732	2	ETV5,DGKG
OSU431895	chr7:43173400-43180600	Amplification	0.5938	2	SLC39A1,CRTC2
OSU431895	chr10:38061150-38082800	Amplification	0.6231	2	FHL2,C2orf49
OSU431895	chr4:62227650-62303450	Amplification	0.5052	3	ITGA2,ENSCAFG00000018434,ITGA1
OSU431895	chr7:57557250-57585800	Amplification	0.5268	3	ENSCAFG00000031963,U6,RNF125
OSU431895	chr8:43338250-43458900	Amplification	0.5862	3	ENSCAFG00000016579,U6,KIAA0247
OSU431895	chr4:32475550-32498600	Amplification	0.8189	3	LRIT1,ENSCAFG00000015927,RGR
OSU431895	chr7:7049100-8257550	Amplification	0.5814	8	PLXNA2,ENSCAFG00000026785,ENSCAFG00000026765,ENSCAFG00000010678,U6,ENSCAFG00000011883,cfa-mir-205,CAMK1G
OSU431895	chr36:10329750-11130100	Amplification	0.6132	8	SCN3A,SCN2A,U6,CSRNP3,GALNT3,U6,TTC21B,SCN1A
OSU431895	chr26:35699700-38917000	Deletion	-1.3683	29	DKK1,PRKG1,CSTF2T,ENSCAFG00000023425,A1CF,ENSCAFG00000015602,U6,SGMS1,7SK,MINPP1,PAPSS2,ATAD1,ENSCAFG00000029370,ENSCAFG00000031699,PTEN,RNLS,ENSCAFG00000032091,LIPJ,LIPF,LIPK,LIPM,ANKRD22,ENSCAFG00000029090,ENSCAFG00000030844,STAMBPL1,ACTC,FAS,CH25H,LIPA
OSU431895	chr36:11157950-15533500	Amplification	0.6229	37	SCN1A,SCN9A,SCN7A,ENSCAFG00000011673,XIRP2,ENSCAFG00000011707,B3GALT1,STK39,CERS6,NOSTRIN,SPC25,G6PC2,ABCB11,DHRS9,ENSCAFG00000031746,LRP2,ENSCAFG00000012275,KLHL41,U6,FASTKD1,PPIG,CCDC173,PHOSPHO2,KLHL23,ENSCAFG00000029231,SSB,METTL5,UBR3,MYO3B,ENSCAFG00000012501,SP5,ERICH2,GAD1,ENSCAFG00000032252,U6,GORASP2,TLK1
OSU431895	chr4:62303700-68608100	Amplification	0.6557	43	ITGA1,U2,U6,ISL1,U6,U6,PARP8,U6,EMB,HCN1,U6,ENSCAFG00000018512,MRPS30,FGF10,SNORA54,U6,NNT,SNORA33,PAIP1,ENSCAFG00000031903,C5orf34,5S_rRNA,C5orf28,CCL28,ENSCAFG00000018572,ENSCAFG00000030435,NIM1K,ZNF131,SEPP1,CCDC152,GHR,ENSCAFG00000023056,FBXO4,C5orf51,EEF1A1,OXCT1,PLCXD3,C6,MROH2B,C7,CARD6,SNORD72,PRKAA1
OSU431895	chr36:21231900-30677250	Amplification	0.6431	53	AGPS,ENSCAFG00000013536,ENSCAFG00000029150,PDE11A,RBM45,U6,SNORD112,ENSCAFG00000028429,OSBPL6,DFNB59,PRKRA,FKBP7,PLEKHA3,TTN,ENSCAFG00000028776,CCDC141,SESTD1,ZNF385B,CWC22,U6,UBE2E3,ITGA4,CERKL,ENSCAFG00000014194,SSFA2,PPP1R1C,PDE1A,SNORD22,ENSCAFG00000030296,Y_RNA,DNAJC10,FRZB,NCKAP1,U6,DUSP19,TIGD1,NUP35,STK19,ZNF804A,U6,FSIP2,ZC3H15,ITGAV,FAM171B,ZSWIM2,CALCRL,TFPI,7SK,7SK,GULP1,U6,COL3A1,COL…
OSU431895	chr36:15542950-21175300	Amplification	0.6498	55	TLK1,ENSCAFG00000026775,U6,METTL8,DCAF17,CYBRD1,DYNC1I2,SLC25A12,HAT1,ENSCAFG00000012900,METAP1D,U6,DLX1,DLX2,SCARNA17,SCARNA18,ITGA6,ENSCAFG00000013060,RAPGEF4,ENSCAFG00000013140,ENSCAFG00000013158,7SK,SP3,OLA1,SP9,GPR155,SCRN3,U6,WIPF1,CHRNA1,CHN1,ATF2,ENSCAFG00000013366,U6,ENSCAFG00000013374,U1,ENSCAFG00000030714,KIAA1715,ENSCAFG00000013399,EVX2,HOXD12,HOXD11,HOXD10,HOXD8,cfa-mir-10b,HOXD4,HOX…
OSU431895	chr36:698800-10307250	Amplification	0.6344	56	GALNT13,HSPD1,5S_rRNA,KCNJ3,ENSCAFG00000009188,U6,ENSCAFG00000029956,NR4A2,GPD2,ENSCAFG00000009244,ENSCAFG00000009250,ENSCAFG00000009252,GALNT5,ERMN,CYTIP,ACVR1C,ACVR1,U6,U6,CCDC148,5S_rRNA,PKP4,DAPL1,TANC1,WDSUB1,ENSCAFG00000009377,BAZ2B,ENSCAFG00000013858,5S_rRNA,MARCH7,CD302,ENSCAFG00000023972,PLA2R1,ITGB6,RBMS1,TANK,PSMD14,5S_rRNA,TBR1,SLC4A10,DPP4,GLP-1,FAP,IFIH1,GCA,KCNH7,ENSCAFG00000010515…
OSU431895	chr13:58443050-62934400	Amplification	0.7204	60	TMPRSS11A,ENSCAFG00000032430,TMPRSS11F,TMPRSS11B,TMPRSS11E,U6,YTHDC1,ENSCAFG00000030367,ENSCAFG00000002828,ENSCAFG00000029376,UGT2B31,UGT2A3,ENSCAFG00000024836,ENSCAFG00000002857,SULT1B1,ENSCAFG00000002873,ENSCAFG00000002875,SULT1E1,CSN1S1,CSN2,C4orf40,ODAM,CSN3,ENSCAFG00000028973,ENSCAFG00000002890,CABS1,ENSCAFG00000029608,AMTN,AMBN,ENAM,IGJ,UTP3,RUFY3,GRSF1,SNORA62,MOB1B,DCK,ENSCAFG00000002934,…
OSU431895	chr13:92500-10016800	Amplification	0.726	76	LAPTM4B,MATN2,ENSCAFG00000031952,SNORA72,C8orf47,ENSCAFG00000030250,POP1,NIPAL2,ENSCAFG00000018581,KCNS2,STK3,U6,OSR2,VPS13B,U6,cfa-mir-599,cfa-mir-875,RGS22,ENSCAFG00000000532,FBXO43,ENSCAFG00000031661,SPAG1,RNF19A,5S_rRNA,ANKRD46,SNX31,PABPC1,YWHAZ,Y_RNA,ZNF706,Y_RNA,GRHL2,ENSCAFG00000030800,NCALD,ENSCAFG00000025578,ENSCAFG00000000596,RRM2B,UBR5,ENSCAFG00000000632,ENSCAFG00000030010,SNRPD2,ODF1…
OSU431895	chr4:68648500-88273150	Amplification	0.6472	90	TTC33,PTGER4,ENSCAFG00000001877,DAB2,C9,FYB,RICTOR,OSMR,ENSCAFG00000018652,LIFR,U2,EGFLAM,ENSCAFG00000018671,U6,GDNF,WDR70,ENSCAFG00000018679,SNORA67,SNORD22,NUP155,U6,SNORA30,7SK,U6,C5orf42,NIPBL,GLAST,ENSCAFG00000029561,RANBP3L,ENSCAFG00000031830,SKP2,LMBRD2,ENSCAFG00000023144,ENSCAFG00000032039,CAPSL,IL7R,SPEF2,U6,PRLR,AGXT2,DNAJC21,BRIX1,RAD1,TTC23L,U6,RAI14,U6,ENSCAFG00000018825,AMACR,SLC45A…
OSU431895	chr4:32584700-47752750	Amplification	0.6863	133	CCSER2,U6,GRID1,ENSCAFG00000031941,cfa-mir-346,WAPAL,OPN4,LDB3,BMPR1A,MMRN2,ENSCAFG00000024229,SNCG,ENSCAFG00000016093,ENSCAFG00000016095,ENSCAFG00000032460,FAM35A,SYT15,GPRIN2,NPY4R,ENSCAFG00000016149,ANTXRL,ZNF488,RBP3,GDF2,GDF10,ENSCAFG00000023521,DCP2,U6,MCC,FAM193B,GRK6,DDX41,DOK3,ENSCAFG00000016333,DBN1,PRR7,F12,PFN3,SLC34A1,RGS14,LMAN2,MXD3,PRELID1,RAB24,NSD1,FGFR4,ZNF346,ENSCAFG0000001654…
OSU431895	chr4:47781300-62225000	Amplification	0.6927	142	HMMR,NUDCD2,CCNG1,ENSCAFG00000017212,5S_rRNA,U6,GABRG2,ENSCAFG00000017236,GABRA1,ENSCAFG00000017239,GABRA6,GABRB2,ATP10B,cfa-mir-146a,ENSCAFG00000017264,SLU7,C5orf54,U6,C1QTNF2,ENSCAFG00000017274,FABP6,ENSCAFG00000017689,U4,PWWP2A,TTC1,ADRA1B,ENSCAFG00000029942,IL12B,UBLCP1,RNF145,EBF1,U6,CLINT1,U6,THG1L,SOX30,ADAM19,NIPAL4,CYFIP2,FNDC9,U6,ITK,FAM71B,MED7,HAVCR2,HAVCR1,TIMD4,SGCD,ENSCAFG000000302…
OSU431895	chr13:37469800-58435050	Amplification	0.7574	173	PLEC,ENSCAFG00000030933,ENSCAFG00000030148,GRINA,SPATC1,ENSCAFG00000032288,OPLAH,EXOSC4,GPAA1,SHARPIN,CYC1,ENSCAFG00000029569,ENSCAFG00000001540,ENSCAFG00000032656,ENSCAFG00000001541,ENSCAFG00000001542,MROH1,ENSCAFG00000025328,VPS28,ENSCAFG00000001554,ENSCAFG00000001559,HSF1,DGAT1,TMEM249,ENSCAFG00000001588,FBXL6,ADCK5,CPSF1,SLC39A4,TONSL,CYHR1,KIFC2,FOXH1,PPP1R16A,GPT,MFSD3,RECQL4,LRRC24,LRRC14,…
OSU431895	chr13:10023450-37467000	Amplification	0.7649	182	PKHD1L1,EBAG9,SYBU,SNORD112,ENSCAFG00000000743,KCNV1,U6,ENSCAFG00000020173,ENSCAFG00000000747,ENSCAFG00000000749,ENSCAFG00000028960,CSMD3,ENSCAFG00000028131,U6,ENSCAFG00000002560,MGST3,ENSCAFG00000030964,U6,ENSCAFG00000000805,U6,TRPS1,ENSCAFG00000028713,ENSCAFG00000027644,EIF3H,UTP23,RAD21,ENSCAFG00000029199,AARD,SLC30A8,MED30,EXT1,SAMD12,U6,TNFRSF11B,ENSCAFG00000000835,COLEC10,MAL2,NOV,ENPP2,TAF…
OSU431895	chr4:69700-32472150	Amplification	0.6663	278	IFIT2,IFIT3,U4,IFIT1,IFIT5,ZNF248,ZNF25,ENSCAFG00000028519,ENSCAFG00000029103,ENSCAFG00000024143,U6,ZNF37A,CHRM3,ENSCAFG00000009985,ENSCAFG00000009991,ENSCAFG00000009998,ZP4,RYR2,7SK,ENSCAFG00000008063,SNORA25,U6,SNORA2,ENSCAFG00000010041,MTR,U6,ACTN2,HEATR1,LGALS8,EDARADD,ERO1LB,GPR137B,ENSCAFG00000030994,NID1,LYST,ENSCAFG00000031911,GNG4,B3GALNT2,TBCE,GGPS1,ARID4B,RBM34,TOMM20,SNORA14,U6,ENSCAF…
