## Supplemental Table 5 for "Identification of frequent activating *HER2* mutations in primary canine pulmonary adenocarcinoma"

### Sheet: Supplementary Table 5
Supplementary Table 5. Somatic coding structural variants identified by exome sequencing of primary canine lung cancers.
Patient ID	Genomic coordinates region 1	Genomic coordinates region 2	Rearrangement type	Gene(s) affected
CCB010387	chr23:44360546	chr17:63950184	Translocation	WWTR1-ATP5F1
CCB050354	chrX:103308454	chr15:59537883	Translocation	MBNL3-.
OSU431895	chr9:12124378	chr9:12531743	Inversion	TEX2-PECAM1
