## Supplemental Table 6 for "Identification of frequent activating *HER2* mutations in primary canine pulmonary adenocarcinoma"

### Sheet: Supplementary Table 6
Supplementary Table 6. Canine genomic regions covered by custom amplicon panel.
Gene symbol	Chromosomal region
ABL1	chr9:53132787-53132980
ABL1	chr9:53131795-53131993
ABL1	chr9:53131719-53131931
ABL1	chr9:53129710-53129941
ABL1	chr9:53141626-53141773
ABL1	chr9:53141666-53141807
AKT1	chr8:72322531-72322699
AKT1	chr8:72326350-72326560
ALK	chr17:23025511-23025720
ALK	chr17:23035562-23035750
APC	chr3:258857-259033
APC	chr3:258218-258432
APC	chr3:257603-257802
APC	chr3:257493-257662
APC	chr3:257377-257575
APC	chr3:257323-257484
APC	chr3:257192-257389
APC	chr3:257095-257294
APC	chr3:257006-257177
APC	chr3:256898-257090
APC	chr3:256847-257042
ATM	chr5:24271300-24271494
ATM	chr5:24267485-24267645
ATM	chr5:24227983-24228182
ATM	chr5:24226702-24226901
ATM	chr5:24225744-24225929
ATM	chr5:24219490-24219708
ATM	chr5:24272535-24272754
ATM	chr5:24205249-24205465
ATM	chr5:24205240-24205437
ATM	chr5:24201430-24201627
ATM	chr5:24199499-24199678
ATM	chr5:24198654-24198849
ATM	chr5:24191423-24191602
ATM	chr5:24187574-24187742
ATM	chr5:24182536-24182771
ATM	chr5:24182478-24182675
ATM	chr5:24262108-24262315
ATM	chr5:24248285-24248459
BRAF	chr16:8296161-8296342
BRAF	chr16:8274236-8274435
BCL2	chr1:13734560-13734773
BCL6	chr34:20115524-20115716
PTPRJ	chr18:41635247-41635349
PTPRJ	chr18:41610376-41610575
PTPRJ	chr18:41608739-41608930
PTPRJ	chr18:41608842-41609026
PTPRJ	chr18:41608498-41608684
PTPRJ	chr18:41607194-41607362
PTPRJ	chr18:41605254-41605452
PTPRJ	chr18:41604588-41604785
PTPRJ	chr18:41602799-41602982
PTPRJ	chr18:41599896-41600094
PTPRJ	chr18:41599639-41599857
PTPRJ	chr18:41596160-41596359
PTPRJ	chr18:41592490-41592700
PTPRJ	chr18:41591115-41591314
PTPRJ	chr18:41587706-41587924
PTPRJ	chr18:41632742-41632920
PTPRJ	chr18:41632835-41633029
PTPRJ	chr18:41629887-41630079
PTPRJ	chr18:41630032-41630209
PTPRJ	chr18:41628351-41628541
PTPRJ	chr18:41628459-41628646
PTPRJ	chr18:41624925-41625123
PTPRJ	chr18:41625081-41625280
PTPRJ	chr18:41622247-41622435
PTPRJ	chr18:41622397-41622596
PTPRJ	chr18:41617533-41617716
PTPRJ	chr18:41617662-41617861
PTPRJ	chr18:41616514-41616733
PTPRJ	chr18:41616636-41616885
PTPRJ	chr18:41614210-41614408
PTPRJ	chr18:41614356-41614555
CDH1	chr5:80784506-80784734
CDH1	chr5:80776432-80776601
CDH1	chr5:80774217-80774415
CDKN2A	chr11:41225734-41225940
CDKN2A	chr11:41225847-41226091
CDKN2A	chr11:41225923-41226135
CSF1R	chr4:59009763-59009961
CSF1R	chr4:58991781-58991961
CTNNB1	chr23:10560210-10560409
DDR2	chr38:20031670-20031800
DDR2	chr38:20018886-20019053
DDR2	chr38:20011852-20012021
DDR2	chr38:20015205-20015318
DDR2	chr38:20037000-20037174
EGFR	chr18:5984689-5984867
EGFR	chr18:6009937-6010119
EGFR	chr18:6015506-6015703
EGFR	chr18:6016237-6016419
EGFR	chr18:6022048-6022235
EGFR	chr18:6022102-6022321
EGFR	chr18:6031188-6031372
EGFR	chr18:6015468-6015615
EGFR	chr18:6032170-6032301
EGFR	chr18:6036127-6036259
ERBB2	chr9:22764275-22764455
ERBB2	chr9:22763963-22764154
ERBB2	chr9:22763598-22763819
ERBB2	chr9:22773787-22773946
ERBB2	chr9:22763320-22763513
ERBB2	chr9:22765031-22765155
ERBB4	chr37:19076188-19076407
ERBB4	chr37:19283169-19283364
ERBB4	chr37:19323504-19323674
ERBB4	chr37:19325350-19325532
ERBB4	chr37:19329168-19329367
ERBB4	chr37:19332359-19332524
ERBB4	chr37:19397751-19397948
ERBB4	chr37:19542733-19542967
ERBB4	chr37:19313045-19313157
ERBB4	chr37:19289223-19289313
ERBB4	chr37:19289294-19289464
EZH2	chr16:1987314-1987557
FBXW7	chr15:50190724-50190883
FBXW7	chr15:50192437-50192618
FBXW7	chr15:50194544-50194703
FBXW7	chr15:50194506-50194656
FBXW7	chr15:50195961-50196180
FBXW7	chr15:50204776-50204983
FGFR1	chr16:27068305-27068524
FGFR1	chr16:27064078-27064262
FGFR2	chr28:31322761-31322958
FGFR2	chr28:31338175-31338374
FGFR2	chr28:31342907-31343177
FGFR2	chr28:31343056-31343224
FGFR2	chr28:31313535-31313691
FGFR2	chr28:31341774-31341866
FGFR3	chr3:62316073-62316318
FGFR3	chr3:62313411-62313598
FGFR3	chr3:62311495-62311744
FGFR3	chr3:62311181-62311389
FGFR3	chr3:62310633-62310841
FLT3	chr25:11658010-11658206
FLT3	chr25:11650244-11650417
FLT3	chr25:11645983-11646179
FLT3	chr25:11644347-11644540
FLT3	chr25:11651048-11651257
FLT3	chr25:11650091-11650285
FRK	chr12:71663010-71663169
GNAQ	chr1:80927708-80927894
GNAQ	chr1:80927595-80927788
GNAQ	chr1:80914802-80914992
GNAQ	chr1:80914684-80914869
GNAQ	chr1:80853899-80854117
GNAQ	chr1:80853784-80853992
GNAQ	chr1:80851113-80851319
GNAQ	chr1:80851055-80851212
GNAS	chr24:43656666-43656897
GNAS	chr24:43656737-43656956
HNF1A	chr26:16818019-16818204
HNF1A	chr26:16818585-16818780
HRAS	chr18:25644183-25644366
HRAS	chr18:25644512-25644711
IDH1	chr37:16524257-16524455
IDH2	chr3:53075018-53075197
ITK	chr4:52913310-52913489
JAK2	chr1:93416438-93416687
JAK3	chr20:45061934-45062125
JAK4	chr20:45060022-45060184
JAK5	chr20:45054387-45054604
KDR	chr13:47442807-47443005
KDR	chr13:47442922-47443121
KDR	chr13:47450231-47450424
KDR	chr13:47451501-47451693
KDR	chr13:47456971-47457187
KDR	chr13:47458307-47458469
KDR	chr13:47468134-47468322
KDR	chr13:47472965-47473163
KDR	chr13:47473656-47473869
KIT	chr13:47144443-47144632
KIT	chr13:47178311-47178450
KIT	chr13:47178426-47178639
KIT	chr13:47178530-47178716
KIT	chr13:47176964-47177163
KIT	chr13:47179068-47179254
KIT	chr13:47180332-47180521
KIT	chr13:47182346-47182529
KIT	chr13:47184222-47184406
KIT	chr13:47187866-47188075
KIT	chr13:47187759-47187888
KRAS	chr27:22279727-22279909
KRAS	chr27:22277814-22278013
KRAS	chr27:22261748-22261919
MET	chr14:55626818-55627017
MET	chr14:55627435-55627650
MET	chr14:55677379-55677569
MET	chr14:55685409-55685605
MET	chr14:55691158-55691383
MET	chr14:55699134-55699333
MLH1	chr23:6914204-6914398
MTOR	chr2:84924877-84924999
MTOR	chr2:84932668-84932872
MTOR	chr2:84927931-84928072
MTOR	chr2:84935761-84935930
MTOR	chr2:84927484-84927631
NOTCH1	chr9:49016900-49017088
NOTCH1	chr9:49010843-49011051
NOTCH1	chr9:49010128-49010283
NPM1	chr4:40756680-40756873
NRAS	chr17:52413400-52413574
NRAS	chr17:52415785-52415961
NRAS	chr17:52418025-52418207
PDGFRA	chr13:46755130-46755319
PDGFRA	chr13:46758112-46758261
PDGFRA	chr13:46758431-46758605
PDGFRA	chr13:46762522-46762720
PIK3CA	chr34:12647939-12648113
PIK3CA	chr34:12648039-12648254
PIK3CA	chr34:12651012-12651167
PIK3CA	chr34:12659946-12660166
PIK3CA	chr34:12660627-12660824
PIK3CA	chr34:12660735-12660974
PIK3CA	chr34:12662924-12663096
PIK3CA	chr34:12666251-12666443
PIK3CA	chr34:12674167-12674366
PIK3CA	chr34:12675544-12675768
PIK3CA	chr34:12675591-12675825
PTEN	chr26:37878229-37878397
PTEN	chr26:37885976-37886175
PTEN	chr26:37900453-37900622
PTEN	chr26:37906248-37906447
PTEN	chr26:37906397-37906589
PTEN	chr26:37906499-37906671
PTEN	chr26:37909934-37910153
PTEN	chr26:37909981-37910174
PTEN	chr26:37910002-37910174
PTPN11	chr26:10014538-10014695
PTPN11	chr26:10052693-10052873
RB1	chr22:3173653-3173838
RB1	chr22:3163154-3163332
RB1	chr22:3150317-3150489
RB1	chr22:3139920-3140083
RB1	chr22:3086935-3087134
RB1	chr22:3074403-3074621
RB1	chr22:3073714-3073938
RB1	chr22:3151283-3151502
RB1	chr22:3141437-3141649
RB1	chr22:3080014-3080184
RET	chr28:3963179-3963336
RET	chr28:3962219-3962405
RET	chr28:3957290-3957458
RET	chr28:3955803-3956014
RET	chr28:3953762-3953961
SMAD4	chr1:23912698-23912906
SMAD4	chr1:23912117-23912330
SMAD4	chr1:23907338-23907536
SMAD4	chr1:23903927-23904114
SMAD4	chr1:23902156-23902353
SMAD4	chr1:23894364-23894550
SMAD4	chr1:23893105-23893301
SMAD4	chr1:23884149-23884355
SMAD4	chr1:23882497-23882684
SMARCB1	chr26:28724265-28724461
SMARCB1	chr26:28718341-28718526
SMARCB1	chr26:28716112-28716322
SMARCB1	chr26:28692815-28693023
SMO	chr14:7525791-7525990
SMO	chr14:7524837-7525024
SMO	chr14:7524444-7524653
SMO	chr14:7521708-7521886
SMO	chr14:7520567-7520757
SRC	chr24:26017664-26017849
STK11	chr20:57578759-57578958
STK11	chr20:57566739-57566975
STK11	chr20:57566801-57567028
STK11	chr20:57565779-57565960
STK11	chr20:57563316-57563508
TP53	chr5:32562056-32562255
TP53	chr5:32562928-32563119
TP53	chr5:32563278-32563472
TP53	chr5:32563619-32563858
TP53	chr5:32563769-32563968
TP53	chr5:32563888-32564137
TP53	chr5:32564559-32564757
TP53	chr5:32565057-32565252
VHL	chr20:8210831-8211067
VHL	chr20:8209613-8209812
VHL	chr20:8206929-8207144
