## Supplemental Table 7 for "Identification of frequent activating *HER2* mutations in primary canine pulmonary adenocarcinoma"

### Sheet: Supplementary Table 7
Supplementary Table 7. Sequencing metrics for primary canine lung cancer amplicon analysis.
Number of amplicons	281
Number of genes	53
Number of amplicons passing threshold	264
Median sample depth (range)	158 (64 - 19640)
Median amplicon depth (range)	1989 (1 - 9466 )
