## Supplemental Table 8 for "Identification of frequent activating *HER2* mutations in primary canine pulmonary adenocarcinoma"

### Sheet: Supplementary Table 8
Supplementary Table 8. Somatic coding SNVs identified by panel sequencing of primary canine lung cancers.
Patient ID	Tumor Type	Gene symbol	Transcript accession	Nucleotide (genomic)	rs ID (dbSNP151)	Nucleotide (cDNA)	Amino acid (protein)	Mutation type	% Mutant reads
BACA	cPAC	CDKN2A	ENSCAFT00000002623.3	chr11:41225906C>T	.	c.148G>A	p.Gly50Arg	Missense variant	0.924883
CCB010120	cPAC	ERBB2	ENSCAFT00000025936.3	chr9:22765127A>T	.	c.1976T>A	p.Val659Glu	Missense variant	0.337844
CCB010387	cPAC	ERBB2	ENSCAFT00000025936.3	chr9:22765127A>T	.	c.1976T>A	p.Val659Glu	Missense variant	0.467095
CCB010387	cPAC	KDR	ENSCAFT00000003300.3	chr13:47443084C>T	.	c.3846-1G>A	.	Splice acceptor variant	0.432012
CCB020051	cPAC	ATM	ENSCAFT00000023032.4	chr5:24205342T>C	.	c.7414A>G	p.Lys2472Glu	Missense variant	0.340877
CCB020051	cPAC	ERBB2	ENSCAFT00000025936.3	chr9:22765127A>T	.	c.1976T>A	p.Val659Glu	Missense variant	0.439616
CCB020198	cPAC	ERBB2	ENSCAFT00000025936.3	chr9:22765127A>T	.	c.1976T>A	p.Val659Glu	Missense variant	0.340724
CCB020198	cPAC	PTEN	ENSCAFT00000024821.3	chr26:37906437G>T	.	c.688G>T	p.Asp230Tyr	Missense variant	0.279161
CCB020245	cPAC	HNF1A	ENSCAFT00000016677.2	chr26:16818740C>T	.	c.814C>T	p.Arg272Cys	Missense variant	0.223732
CCB020251	cPAC	PTEN	ENSCAFT00000024821.3	chr26:37906431T>C	.	c.682T>C	p.Cys228Arg	Missense variant	0.211559
CCB020251	cPAC	SMAD4	ENSCAFT00000000266.3	chr1:23894419T>C	.	c.1052A>G	p.Asp351Gly	Missense variant	0.125342
CCB040005	cPAC	AKT1	ENSCAFT00000029177.3	chr8:72326373T>C	.	c.157A>G	p.Asn53Asp	Missense variant	0.245856
CCB040005	cPAC	ERBB2	ENSCAFT00000025936.3	chr9:22765127A>T	.	c.1976T>A	p.Val659Glu	Missense variant	0.348301
CCB040068	cPAC	ERBB2	ENSCAFT00000025936.3	chr9:22765127A>T	.	c.1976T>A	p.Val659Glu	Missense variant	0.339726
CCB040149	cPAC	ERBB2	ENSCAFT00000025936.3	chr9:22765127A>T	.	c.1976T>A	p.Val659Glu	Missense variant	0.222609
CCB040149	cPAC	TP53	ENSCAFT00000026465.3	chr5:32564629C>T	.	c.280G>A	p.Gly94Ser	Missense variant	0.396329
CCB040231	cPAC	ERBB2	ENSCAFT00000025936.3	chr9:22765127A>T	.	c.1976T>A	p.Val659Glu	Missense variant	0.202646
CCB050243	cPAC	ERBB2	ENSCAFT00000025936.3	chr9:22765127A>T	.	c.1976T>A	p.Val659Glu	Missense variant	0.11299
CCB050260	cPAC	ERBB2	ENSCAFT00000025936.3	chr9:22765127A>T	.	c.1976T>A	p.Val659Glu	Missense variant	0.10028
CCB050342	cPAC	TP53	ENSCAFT00000026465.3	chr5:32564027G>A	.	c.380C>T	p.Ala127Val	Missense variant	0.122758
CCB050345	cPAC	ERBB2	ENSCAFT00000025936.3	chr9:22765127A>T	.	c.1976T>A	p.Val659Glu	Missense variant	0.305263
CCB050350	cPAC	KRAS	ENSCAFT00000010525.3	chr27:22261798G>T	.	c.35G>T	p.Gly12Val	Missense variant	0.298387
CCB050354	cPAC	ERBB2	ENSCAFT00000025936.3	chr9:22765077T>C	.	c.2026A>G	p.Lys676Glu	Missense variant	0.3691
CCB050356	cPAC	TP53	ENSCAFT00000026465.3	chr5:32563074G>A	.	c.769C>T	p.Arg257Cys	Missense variant	0.48829
CCB050362	cPAC	ERBB2	ENSCAFT00000025936.3	chr9:22765127A>T	.	c.1976T>A	p.Val659Glu	Missense variant	0.105536
CCB050363	cPAC	APC	ENSCAFT00000011749.3	chr3:256988T>A	.	c.2915A>T	p.Glu972Val	Missense variant	0.334135
CCB050363	cPAC	FGFR1	ENSCAFT00000009709.3	chr16:27068444G>A	.	c.749G>A	p.Arg250Gln	Missense variant	0.246637
CCB050363	cPAC	FGFR2	ENSCAFT00000009748.4	chr28:31343109T>C	.	c.862A>G	p.Thr288Ala	Missense variant	0.255924
CCB060040	cPAC	PIK3CA	ENSCAFT00000017863.3	chr34:12675674A>T	.	c.3140A>T	p.His1047Leu	Missense variant	0.204762
CCB060143	cPAC	TP53	ENSCAFT00000026465.3	chr5:32563916C>T	rs851387419	c.491G>A	p.Arg164His	Missense variant	0.554204
CCB060156	cPAC	ERBB2	ENSCAFT00000025936.3	chr9:22765127A>T	.	c.1976T>A	p.Val659Glu	Missense variant	0.155716
CCB060156	cPAC	TP53	ENSCAFT00000026465.3	chr5:32563971C>A	.	c.436G>T	p.Val146Phe	Missense variant	0.34365
CCB070114	cPAC	ERBB2	ENSCAFT00000025936.3	chr9:22765127A>T	.	c.1976T>A	p.Val659Glu	Missense variant	0.185025
CCB070142	cPAC	VHL	ENSCAFT00000046552.2	chr20:8210949A>G	.	c.334T>C	p.Tyr112His	Missense variant	0.264574
CCB070294	cPAC	ERBB2	ENSCAFT00000025936.3	chr9:22765127A>T	.	c.1976T>A	p.Val659Glu	Missense variant	0.0942385
CCB070294	cPAC	SMAD4	ENSCAFT00000000266.3	chr1:23882575C>A	.	c.1572G>T	p.Trp524Cys	Missense variant	0.192881
CCB070295	cPAC	ERBB2	ENSCAFT00000025936.3	chr9:22765127A>T	.	c.1976T>A	p.Val659Glu	Missense variant	0.407774
CCB070295	cPAC	TP53	ENSCAFT00000026465.3	chr5:32563388C>T	rs851620436	c.716G>A	p.Arg239Gln	Missense variant	0.575893
CLAC	cPAC	TP53	ENSCAFT00000026465.3	chr5:32563028C>T	rs852440243	c.815G>A	p.Arg272His	Missense variant	0.994547
OSU361939	cPAC	ERBB2	ENSCAFT00000025936.3	chr9:22765127A>T	.	c.1976T>A	p.Val659Glu	Missense variant	0.388359
OSU381645	cPAC	KRAS	ENSCAFT00000010525.3	chr27:22261798G>T	.	c.35G>T	p.Gly12Val	Missense variant	0.568389
OSU388285	cPAC	ERBB2	ENSCAFT00000025936.3	chr9:22765127A>T	.	c.1976T>A	p.Val659Glu	Missense variant	0.170159
OSU389339	cPAC	ERBB2	ENSCAFT00000025936.3	chr9:22765127A>T	.	c.1976T>A	p.Val659Glu	Missense variant	0.477337
OSU389339	cPAC	PTEN	ENSCAFT00000024821.3	chr26:37906323C>T	.	c.574C>T	p.Gln192*	Stop-gained variant	0.231583
OSU415281	cPAC	HRAS	ENSCAFT00000048281.1	chr18:25644252A>G	.	c.233T>C	p.Phe78Ser	Missense variant	0.208825
OSU419040	cPAC	CSF1R	ENSCAFT00000028942.3	chr4:58991931A>G	.	c.953A>G	p.Lys318Arg	Missense variant	0.245715
OSU419040	cPAC	ERBB2	ENSCAFT00000025936.3	chr9:22765113C>T	.	c.1990G>A	p.Ala664Thr	Missense variant	0.179392
OSU419040	cPAC	ERBB2	ENSCAFT00000025936.3	chr9:22765127A>T	.	c.1976T>A	p.Val659Glu	Missense variant	0.083874
OSU419040	cPAC	VHL	ENSCAFT00000046552.2	chr20:8210966C>T	.	c.317G>A	p.Gly106Asp	Missense variant	0.286311
OSU424354	cPAC	ERBB2	ENSCAFT00000025936.3	chr9:22765127A>T	.	c.1976T>A	p.Val659Glu	Missense variant	0.0851937
OSU428073	cPAC	ERBB2	ENSCAFT00000025936.3	chr9:22765127A>T	.	c.1976T>A	p.Val659Glu	Missense variant	0.178118
OSU429271	cPAC	TP53	ENSCAFT00000026465.3	chr5:32563389G>C	rs852661628	c.715C>G	p.Arg239Gly	Missense variant	0.633543
OSUK9PADSnickers	cPAC	KRAS	ENSCAFT00000010525.3	chr27:22261798G>A	.	c.35G>A	p.Gly12Asp	Missense variant	0.733962
OSUK9PADSnickers	cPAC	SMARCB1	ENSCAFT00000022399.3	chr26:28716263C>T	.	c.628G>A	p.Glu210Lys	Missense variant	0.304515
OSUK9PADSnickers	cPAC	TP53	ENSCAFT00000026465.3	chr5:32563077C>A	.	c.766G>T	p.Gly256*	Stop-gained variant	0.984268
OSUK9PAPADOscar	cPAC	ERBB2	ENSCAFT00000025936.3	chr9:22765127A>T	.	c.1976T>A	p.Val659Glu	Missense variant	0.150199
OSUK9PAPADOscar	cPAC	SMAD4	ENSCAFT00000000266.3	chr1:23894420C>A	.	c.1051G>T	p.Asp351Tyr	Missense variant	0.296807
OSUK9PAPADRex	cPAC	ERBB2	ENSCAFT00000025936.3	chr9:22765127A>T	.	c.1976T>A	p.Val659Glu	Missense variant	0.519104
OSUK9PAPADRex	cPAC	SMAD4	ENSCAFT00000000266.3	chr1:23894420C>A	.	c.1051G>T	p.Asp351Tyr	Missense variant	0.992685
CCB010105	cPASC	KRAS	ENSCAFT00000010525.3	chr27:22277969C>A	.	c.181C>A	p.Gln61Lys	Missense variant	0.294026
CCB010105	cPASC	TP53	ENSCAFT00000026465.3	chr5:32563968G>A	.	c.439C>T	p.Arg147Cys	Missense variant	0.219602
CCB040011	cPASC	EGFR	ENSCAFT00000005575.3	chr18:6016365G>A	.	c.2176G>A	p.Ala726Thr	Missense variant	0.234334
CCB040011	cPASC	MET	ENSCAFT00000049462.2	chr14:55699187A>G	.	c.3805A>G	p.Met1269Val	Missense variant	0.34489
CCB040011	cPASC	PTPRJ	ENSCAFT00000013154.3	chr18:41608559T>C	.	c.2527A>G	p.Ser843Gly	Missense variant	0.268801
CCB040385	cPASC	PTEN	ENSCAFT00000024821.3	chr26:37910052T>G	.	c.893T>G	p.Leu298*	Stop-gained variant	0.594595
OSU422557	cPASC	HRAS	ENSCAFT00000048281.1	chr18:25644303T>A	.	c.182A>T	p.Gln61Leu	Missense variant	0.113376
OSU422557	cPASC	KIT	ENSCAFT00000049830.2	chr13:47187859A>G	.	c.2482-4A>G	.	Splice region variant	0.232961
OSUK9PADSQ	cPASC	PTEN	ENSCAFT00000024821.3	chr26:37886124C>T	.	c.322C>T	p.Arg108*	Stop-gained variant	1
OSUK9PADSQ	cPASC	VHL	ENSCAFT00000046552.2	chr20:8210993G>A	.	c.290C>T	p.Pro97Leu	Missense variant	0.248603
CCB010131	cPSCC	PTPN11	ENSCAFT00000014133.3	chr26:10052797G>T	.	c.1508G>T	p.Gly503Val	Missense variant	0.508393
OSULSCC1	cPSCC	BRAF	ENSCAFT00000006305.4	chr16:8296284T>A	.	c.1763T>A	p.Val588Glu	Missense variant	0.50494
