## Supplemental Table 10 for "Identification of frequent activating *HER2* mutations in primary canine pulmonary adenocarcinoma"

### Sheet: Supplementary Table 10
Supplementary Table 10. Multi-platform validation of HER2 mutations.
								HER2 Mutant reads (%) or Profiling Result
Patient ID	Tumor or Cell Line	Gene symbol	Transcript accession	Mutation (genomic nucleotide)	Nucleotide (cDNA)	Amino acid (protein)	Mutation type	Exome	Targeted panel	HER2 659 locus Sanger sequencing	HER2 all coding regions Sanger sequencing	Digital droplet PCR	aCGH from Clemente-Vicario et al21
BACA	Cell Line	HER2	ENSCAFT00000025936.3	WT	n/a	n/a	WT	.	0	WT	WT	0	No HER2 Amp
CLAC	Cell Line	HER2	ENSCAFT00000025936.3	WT	n/a	n/a	WT	.	0	WT	WT	0	No HER2 Amp
OSUK9PADBarkley	Cell Line	HER2	ENSCAFT00000025936.3	WT	n/a	n/a	WT	.	0	.	WT	0	.
OSUK9PADIsabella	Cell Line	HER2	ENSCAFT00000025936.3	WT	n/a	n/a	WT	.	0	.	.	.	.
OSUK9PADSnickers	Cell Line	HER2	ENSCAFT00000025936.3	WT	n/a	n/a	WT	.	0	WT	WT	0	.
OSUK9PADSQ	Cell Line	HER2	ENSCAFT00000025936.3	WT	n/a	n/a	WT	.	0	WT	WT	0	.
OSUK9PAPADOscar Passage 15	Cell Line	HER2	ENSCAFT00000025936.3	WT	n/a	n/a	WT	.	.	WT	.	0	.
OSUK9PAPADOscar Passage 4	Cell Line	HER2	ENSCAFT00000025936.3	chr9:22765127A>T	c.1976T>A	p.Val659Glu	Missense variant	.	0.150199	.	.	0.16	.
OSUK9PAPADRex	Cell Line	HER2	ENSCAFT00000025936.3	chr9:22765127A>T	c.1976T>A	p.Val659Glu	Missense variant	.	0.519104	.	.	0.505	.
OSUK9PAPADRiley	Cell Line	HER2	ENSCAFT00000025936.4	chr9:22765127A>T	c.1976T>A	p.Val659Glu	Missense variant		.	Mut	.		.
OSULSCC1	Cell Line	HER2	ENSCAFT00000025936.3	WT	n/a	n/a	WT	.	0	WT	WT	0	.
OSUPaPADShiplangie	Cell Line	HER2	ENSCAFT00000025936.3	WT	n/a	n/a	WT	.	0	.	.	.	.
CCB010120	Tumor	HER2	ENSCAFT00000025936.3	chr9:22765127A>T	c.1976T>A	p.Val659Glu	Missense variant	.	0.337844	Mut	.	.	.
CCB010387	Tumor	HER2	ENSCAFT00000025936.3	chr9:22765127A>T	c.1976T>A	p.Val659Glu	Missense variant	0.439462	0.467095	.	.	0.39	.
CCB020051	Tumor	HER2	ENSCAFT00000025936.3	chr9:22765127A>T	c.1976T>A	p.Val659Glu	Missense variant	.	0.439616	Mut	.	.	.
CCB020198	Tumor	HER2	ENSCAFT00000025936.3	chr9:22765127A>T	c.1976T>A	p.Val659Glu	Missense variant	.	0.340724	Mut	.	.	.
CCB040005	Tumor	HER2	ENSCAFT00000025936.3	chr9:22765127A>T	c.1976T>A	p.Val659Glu	Missense variant	.	0.348301	Mut	.	.	.
CCB040068	Tumor	HER2	ENSCAFT00000025936.3	chr9:22765127A>T	c.1976T>A	p.Val659Glu	Missense variant	.	0.339726	.	.	.	.
CCB040149	Tumor	HER2	ENSCAFT00000025936.3	chr9:22765127A>T	c.1976T>A	p.Val659Glu	Missense variant	.	0.222609	.	.	.	.
CCB040231	Tumor	HER2	ENSCAFT00000025936.3	chr9:22765127A>T	c.1976T>A	p.Val659Glu	Missense variant	.	0.202646	.	.	.	.
CCB050227	Tumor	HER2	ENSCAFT00000025936.3	chr9:22765127A>T	c.1976T>A	p.Val659Glu	Missense variant	0.541667	.	.	.	0.592	.
CCB050243	Tumor	HER2	ENSCAFT00000025936.3	chr9:22765127A>T	c.1976T>A	p.Val659Glu	Missense variant	.	0.11299	WT	.	0.33	.
CCB050260	Tumor	HER2	ENSCAFT00000025936.3	chr9:22765127A>T	c.1976T>A	p.Val659Glu	Missense variant	.	0.10028	WT	.	0.105	.
CCB050345	Tumor	HER2	ENSCAFT00000025936.3	chr9:22765127A>T	c.1976T>A	p.Val659Glu	Missense variant	.	0.305263	.	.	.	.
CCB050354	Tumor	HER2	ENSCAFT00000025936.3	chr9:22765077T>C	c.2026A>G	p.Lys676Glu	Missense variant	0.347619	0.3691	.	.	.	.
CCB050362	Tumor	HER2	ENSCAFT00000025936.3	chr9:22765127A>T	c.1976T>A	p.Val659Glu	Missense variant	.	0.105536	Mut	.	.	.
CCB060156	Tumor	HER2	ENSCAFT00000025936.3	chr9:22765127A>T	c.1976T>A	p.Val659Glu	Missense variant	.	0.155716	Mut	.	.	.
CCB070114	Tumor	HER2	ENSCAFT00000025936.3	chr9:22765127A>T	c.1976T>A	p.Val659Glu	Missense variant	.	0.185025	Mut	.	.	.
CCB070294	Tumor	HER2	ENSCAFT00000025936.3	chr9:22765127A>T	c.1976T>A	p.Val659Glu	Missense variant	.	0.0942385	.	.	0.104	.
CCB070295	Tumor	HER2	ENSCAFT00000025936.3	chr9:22765127A>T	c.1976T>A	p.Val659Glu	Missense variant	.	0.407774	.	.	0.365	.
OSU361939	Tumor	HER2	ENSCAFT00000025936.3	chr9:22765127A>T	c.1976T>A	p.Val659Glu	Missense variant	.	0.388359	Mut	.	.	.
OSU388285	Tumor	HER2	ENSCAFT00000025936.3	chr9:22765127A>T	c.1976T>A	p.Val659Glu	Missense variant	.	0.170159	Mut	.	.	.
OSU389339	Tumor	HER2	ENSCAFT00000025936.3	chr9:22765127A>T	c.1976T>A	p.Val659Glu	Missense variant	.	0.477337	Mut	.	.	.
OSU396622	Tumor	HER2	ENSCAFT00000025936.3	chr9:22765127A>T	c.1976T>A	p.Val659Glu	Missense variant	0.195402	.	.	.	0.27	.
OSU419040	Tumor	HER2	ENSCAFT00000025936.3	chr9:22765113C>T	c.1990G>A	p.Ala664Thr	Missense variant	.	0.179392	.	.	0.116	.
OSU419040	Tumor	HER2	ENSCAFT00000025936.3	chr9:22765127A>T	c.1976T>A	p.Val659Glu	Missense variant	.	0.083874	.	.	0.116	.
OSU424354	Tumor	HER2	ENSCAFT00000025936.3	chr9:22765127A>T	c.1976T>A	p.Val659Glu	Missense variant	.	0.0851937	Mut	.	.	.
OSU428073	Tumor	HER2	ENSCAFT00000025936.3	chr9:22765127A>T	c.1976T>A	p.Val659Glu	Missense variant	.	0.178118	Mut	.	.	.
