## Supplemental Table 11 for "Identification of frequent activating *HER2* mutations in primary canine pulmonary adenocarcinoma"

### Sheet: Supplementary Table 11
Supplementary Table 11. Non-invasive detection of HER2V659E in the plasma of primary canine lung cancer patients.
Sample ID	Sample type	HER2V659E allele frequency in tumor	Total droplets assayed	Poisson corrected mutant droplet count (HER2V659E)	Poisson corrected wild type droplet count (HER2V659E)	HER2V659E allele frequency by ddPCR
Bioreclamation IVT	Canine plasma (negative control)	na	10000000	0	206.974	0
Bioreclamation IVT	Canine plasma (negative control)	na	10000000	0	313.381	0
Bioreclamation IVT	Canine plasma (negative control)	na	10000000	0	237.372	0
Bioreclamation IVT	Canine plasma (negative control)	na	10000000	0	201.679	0
Bioreclamation IVT	Canine plasma (negative control)	na	10000000	1.22886	240.856	0.00507614
Bioreclamation IVT	Canine plasma (negative control)	na	10000000	0	185.792	0
CCB020245	Canine plasma	0	10000000	0	96.5859	0
OSU389339	Canine plasma	0.477	10000000	1.35723	232.087	0.00581395
CCB020203	Canine plasma	0	10000000	0	510.293	0
OSU429271	Canine plasma	0	10000000	0	220.922	0
CCB020051	Canine plasma	0.44	10000000	11.3671	492.572	0.0225564
OSU361939	Canine plasma	0.388	10000000	0	517.182	0
OSU428073	Canine plasma	0.178	10000000	58.1471	3022.2	0.0188768
CCB020293	Canine plasma	0	10000000	0	1936.26	0
OSU431895	Canine plasma	0	10000000	0	845.582	0
CCB020198	Canine plasma	0.341	10000000	0	420.105	0
OSU388285	Canine plasma	0.17	10000000	0	453.679	0
NTC	Water (negative control)	na	10000000	0	0	0
NTC	Water (negative control)	na	10000000	0	0	0
NTC	Water (negative control)	na	10000000	0	0	0
NTC	Water (negative control)	na	10000000	0	0	0
NTC	Water (negative control)	na	10000000	0	0	0
NTC	Water (negative control)	na	10000000	0	1.26829	0
NTC	Water (negative control)	na	10000000	0	0	0
CCB030383	Tumor (negative control)	0	10000000	0	14584.4	0
OSU415281	Tumor (negative control)	0	10000000	1.27124	16163.8	7.86411e-05
OSU396622	Tumor (positive control)	0.1954	10000000	2696.02	7254.42	0.270945
CCB050227	Tumor (positive control)	0.5416	10000000	14888.8	10248.5	0.5923
CCB010387	Tumor (positive control)	0.4394	10000000	6485.81	10121.5	0.390539
CCB050260	Tumor (positive control)	0.1002	10000000	1969.51	17221.8	0.102625
CCB050260	Tumor (positive control)	0.1002	10000000	1962.82	17193.7	0.102462
CCB050260	Tumor (positive control)	0.1002	10000000	2122.85	18108.9	0.104927
NTC = Non-template control
na = not applicable
