## Supplemental Table 12 for "Identification of frequent activating *HER2* mutations in primary canine pulmonary adenocarcinoma"

### Sheet: Supplementary Table 12
Supplementary Table 12. HER2 protein expression and quantification by immunohistochemistry.
Patient ID	HER2 Mutation Status	Slide ID	Her2 Connectivity	Her2 Score	Specimen Total Area (um2)	Tumor Area (um2)	Tumor Area Ratio	Tumor Area %	Normal Lung Area (um2)	Normal Lung Ratio	Normal Lung %	Necrosis Area (um2)	Necrosis Ratio	Necrosis %	Tumor Positive Stain Area (um2)	Tumor Positive Stain Area Ratio	Tumor Positive Stain %	Tumor Negative Stain Area (um2)	Tumor Negative Stain Ratio	Tumor Negative Stain %	Tumor Mean Stain Intensity [Optical Density (OD)]	Tumor Mean Stain Intensity Ratio	Tumor Mean Stain Intensity %	Tumor Maximum Stain Intensity (OD)	Tumor Maximum Stain Intensity Ratio	Tumor Maximum Stain Intensity %	Tumor Minimum Stain Intensity (OD)	Tumor Minimum Stain Intensity Ratio	Tumor Minimum Stain Intensity %	LayerData	Image	StudyUnitID	MeasurementID	MeasurementDetailID
OSU381645	WT	31 07-2904-1 HER2 Cell Sig #4290 RA W	0.514879	2	272740992	166054000	0.608834	60.8834	92928400	0.340721	34.0721	13714500	0.050284	5.0284	99146800	0.597076	59.7076	66323772	0.399411	39.9411	188.333	0.73856	73.856	247.317	0.969869	96.9869	129.585	0.508178	50.8178	LayerData.mld	L:\Shared\Pathology\Virtual Slides\Digital Pathology Core Lab\Image Analysis Projects\Lorch\2017-1-31 07-2904-1 HER2 Cell Sig #4290 RA W.svs	2	11
OSU421496	WT	31 12-369-7 HER2 Cell Sig #4290 RA W	0.256613	1	442500000	393710016	0.889741	88.9741	2932200	0.00662645	0.662645	45009500	0.101716	10.1716	121066000	0.3075	30.75	269952000	0.685662	68.5662	207.644	0.814291	81.4291	248.132	0.973066	97.3066	120.721	0.473417	47.3417	LayerData.mld	L:\Shared\Pathology\Virtual Slides\Digital Pathology Core Lab\Image Analysis Projects\Lorch\2017-1-31 12-369-7 HER2 Cell Sig #4290 RA W.svs	2	14
CCB020293	WT	31 12-524-2 HER2 Cell Sig #4290 RA W	0.366388	1	385616000	364611008	0.945528	94.5528	20504800	0.0531741	5.31741	0	0	0	147372992	0.404192	40.4192	212390000	0.582511	58.2511	199.788	0.783484	78.3484	248.487	0.974459	97.4459	150.616	0.590652	59.0652	LayerData.mld	L:\Shared\Pathology\Virtual Slides\Digital Pathology Core Lab\Image Analysis Projects\Lorch\2017-1-31 12-524-2 HER2 Cell Sig #4290 RA W.svs	2	15
OSU454408	WT	31 16-447-1 HER2 Cell Sig #4290 RA WL	0.209976	1	202684000	185584992	0.915636	91.5636	3081890	0.0152054	1.52054	13918100	0.0686688	6.86688	107836000	0.58106	58.106	80216896	0.432238	43.2238	183.688	0.720347	72.0347	245.014	0.960838	96.0838	118.047	0.462929	46.2929	LayerData.mld	L:\Shared\Pathology\Virtual Slides\Digital Pathology Core Lab\Image Analysis Projects\Lorch\2017-1-31 16-447-1 HER2 Cell Sig #4290 RA WL.svs	2	16
OSU424354	V659E	31 12-1203-3 HER2 Cell Sig #4290 RA W	0.127762	1	463207008	396947008	0.856954	85.6954	58112200	0.125456	12.5456	7454920	0.0160942	1.60942	188723008	0.475436	47.5436	210760992	0.530955	53.0955	203.77	0.799097	79.9097	245.816	0.963983	96.3983	161.663	0.633973	63.3973	LayerData.mld	L:\Shared\Pathology\Virtual Slides\Digital Pathology Core Lab\Image Analysis Projects\Lorch\2017-1-31 12-1203-3 HER2 Cell Sig #4290 RA W.svs	2	13
OSU388285	V659E	31 07-2241-3 HER2 Cell Sig #4290 RA W	0.161901	1	269351008	253427008	0.940878	94.0878	2603700	0.00966656	0.966656	13320800	0.049455	4.9455	109380000	0.431604	43.1604	146023008	0.576194	57.6194	200.06	0.784547	78.4547	246.312	0.965931	96.5931	148.233	0.581307	58.1307	LayerData.mld	L:\Shared\Pathology\Virtual Slides\Digital Pathology Core Lab\Image Analysis Projects\Lorch\2017-1-31 07-2241-3 HER2 Cell Sig #4290 RA W.svs	2	9
OSU389339	V659E	7-2755-3 HER2 Cell Sig #4290 RA W (2)	0.239398	1	358744992	344496992	0.960285	96.0285	3907220	0.0108913	1.08913	10340400	0.0288238	2.88238	123259000	0.357794	35.7794	224224000	0.650874	65.0874	203.228	0.796972	79.6972	246.341	0.966042	96.6042	149.124	0.584799	58.4799	LayerData.mld	L:\Shared\Pathology\Virtual Slides\Digital Pathology Core Lab\Image Analysis Projects\Lorch\2017-1-31 07-2755-3 HER2 Cell Sig #4290 RA W (2).svs	2	10
OSU419040	A664T	31 11-2041-3 HER2 Cell Sig #4290 RA W	0.18489	1	247571008	233212992	0.942003	94.2003	11500900	0.0464551	4.64551	2537650	0.0102502	1.02502	59010800	0.253034	25.3034	174642000	0.748852	74.8852	205.312	0.805144	80.5144	241.374	0.946564	94.6564	102.486	0.401905	40.1905	LayerData.mld	L:\Shared\Pathology\Virtual Slides\Digital Pathology Core Lab\Image Analysis Projects\Lorch\2017-1-31 11-2041-3 HER2 Cell Sig #4290 RA W.svs	2	12
Staining is expressed as percentage of stain present with 100% equal to black (maximum dark brown) and 0% equal to white (no stain present).
