## Supplemental Table 13 for "Identification of frequent activating *HER2* mutations in primary canine pulmonary adenocarcinoma"

### Sheet: Supplementary Table 13
Supplementary Table 13. Informatic tools utilized in primary canine lung cancer analysis
Sequencing Platform	Tool	Version	Flags	Flag Purpose and/or Parameters where Applicable
Exome	BWA	0.7.8	-R "${RGTAG}"	RGTAGs consists of the flowcell ID, lane number and the library tag ID specific for every library prep and assay type
			-M
			-t	8
	GATK- Recalibrate	3.3.0	-nct	8
			--disable_indel_quals
			-knownsites	Known SNPs from dbSNP
			-cov	QualityScoreCovariate
			-cov	ReadGroupCovariate
			-cov	CycleCovariate
			-cov	ContextCovariate
	GATK- MarkDups	3.3.0	ASSUME_SORTED	TRUE
			REMOVE_DUPLICATES	FALSE
			MAX_RECORDS_IN_RAM	18000000
			CREATE_INDEX	TRUE
			VALIDATION_STRINGENCY	SILENT
	GATK - RealignerTargetCreator	3.3.0	-nt	16
			--maxIntervalSize	350
			-DBQ	1
	GATK-IndelRealigner	3.3.0	-DBQ	1
			--maxReadsInMemory	5000000
			--maxConsensuses	24
			--maxReadsForConsensuses	80
			--maxReadsForRealignment	12000
			-model	KNOWNS_ONLY
			-known	Known INDELs from dbSNP
	GATk -HaploTypeCaller	3.3.0	-nct	8
			-D	KNOWN
			-mbq	10
	Samtools-mpileup	1.2	-DSS0G
			-C	50
			-F	0.01
			-vmO	v
	Freebayes		--ploidy	2
			--min-repeat-entropy	1
	Seurat	2.6	--both_strands
			--metrics
			--indels
			--allele-metrics
	MuTect	1.1.4	--cosmic	cosmicVCF
			--dbsnp	dbSNP variants
			--fraction_contamination	0.02
			--minimum_mutation_cell_fraction	0
			--minimum_normal_allele_fraction	0
			--min_qscore	5
			--gap_events_threshold	3
			--heavily_clipped_read_fraction	0.3
			--required_maximum_alt_allele_mapping_quality_score	20
			--max_alt_alleles_in_normal_count	2
			--max_alt_alleles_in_normal_qscore_sum	20
			--max_alt_alleles_in_normal_fraction	0.03
	Picard - MultiMetrics	1.128	PROGRAM	CollectInsertSizeMetrics
			PROGRAM	CollectlignmentSummaryMetrics
			PROGRAM	QualityScoreDistribution
			PROGRAM	MeanQualityByCycle
			ASSUME_SORTED	TRUE
	STAR	2.4	--limitOutSAMoneReadBytes	90000000
			--readFilesCommand	zcat
			--outFilterType	BySJout
			--outFilterMultimapNmax	10
			--outFilterMismatchNmax	10
			--outFilterMismatchNoverLmax	0.1
			--alignIntronMin	20
			--alignIntronMax	1000000
			--alignMatesGapMax	1000000
			--alignSJoverhangMin	8
			--alignSJDBoverhangMin	8
			--seedSearchStartLmax	30
			--chimSegmentMin	15
			--chinJunctionOverhangMin	15
			--runThreadn	14
			--genomeLoad	NoSharedMemory
			--outSAMstrandField	intronMotif
			--outSAmunmapped	Within
			--outSAMmapUnique	255
			--outSAMattrRGline	$Rgtags
			--outSAMmode	Full
	tConut		Default
	delly-0.7.6		-q	20
Amplicon	picardtools	2.10.3
	FastQC	v0.11.5
	EA utils	1.1.2
	samtools - view, index,sort, mpileup	1.2
